# DeorphaNN: Virtual screening of GPCR peptide agonists using AlphaFold-predicted active-state complexes and deep learning embeddings

**DOI:** 10.1101/2025.03.19.644234

**Authors:** Larissa Ferguson, Sébastien Ouellet, Elke Vandewyer, Christopher Wang, Zaw Wunna, Tony K.Y. Lim, William R. Schafer, Isabel Beets

**Affiliations:** Neurobiology Division, MRC Laboratory of Molecular Biology, Cambridge, United Kingdom; Independent Researcher, Ottawa, Ontario, Canada; Department of Biology, KU Leuven, Leuven, Belgium; University College London, United Kingdom; University of Leeds, United Kingdom; Department of Pharmacology, University of Cambridge, Cambridge, United Kingdom

**Keywords:** G protein-coupled receptors (GPCRs), AlphaFold, deorphanization, peptide agonists, neuropeptides, peptide hormone, protein representations, active-state structures, protein embeddings, structural bioinformatics

## Abstract

Peptide-activated G protein-coupled receptors (GPCRs) regulate critical physiological processes such as metabolism, neural signalling, and endocrine function through their interaction with neuropeptides and peptide hormones. Despite their importance, identifying endogenous peptide agonists for GPCRs remains challenging, particularly for orphan receptors without known ligands. Recent advances in deep learning-based protein structure prediction, exemplified by AlphaFold (AF), have shown application beyond structural modelling, including protein-protein interaction prediction. Given that GPCR-peptide agonist interactions represent a specialized form of protein-protein interaction, we leveraged a dataset of experimentally validated agonist and non-agonist GPCR-peptide interactions from *Caenorhabditis elegans* to evaluate AF-Multimer’s ability to distinguish agonist-bound complexes. When modelling GPCR-peptide complexes, AF-Multimer confidence metrics partially discriminate agonist from non-agonist interactions, with improved discrimination achieved by utilizing AF-Multistate-derived active-state templates. We further investigated whether embeddings from the hidden layer of AF-Multimer’s neural network could distinguish agonist from non-agonist complexes. Feature performance analysis reveals that AF-Multimer’s pair representations outperform single representations, with distinct subregions of the pair representation providing complementary predictive signals. Building on these insights, we developed DeorphaNN, a graph neural network integrating active-state GPCR-peptide structural predictions, interatomic interactions, and deep learning embeddings to prioritize GPCR-peptide agonist interactions. DeorphaNN generalizes across datasets derived from different species, including annelids and humans, and successfully uncovered peptide agonists for two orphan GPCRs. DeorphaNN offers a novel computational resource to accelerate deorphanization by prioritizing GPCR-peptide agonist candidates for AI-guided experimental validation.
