## Supplemental Data 3 for "DeorphaNN: Virtual screening of GPCR peptide agonists using AlphaFold-predicted active-state complexes and deep learning embeddings"

### Sheet: Contents
		Supplemental Data 3
		Tab 1: DeorphaNN predictions for the GPCR, SEB-2
		Tab 2: DeorphaNN predictions for the GPCR, NPR-34
		Tab 3: DeorphaNN predictions for the GPCR, NPR-44
		Tab 4: DeorphaNN predictions for the GPCR, NPR-33

### Sheet: SEB-2
Rank	DeorphaNN prediction	GPCR	Peptide
1	0.542101	SEB-2	NLP-73-3
2	0.14175	SEB-2	NLP-73-2
3	-0.180256	SEB-2	NLP-35-2
4	-0.242578	SEB-2	FLP-27-4
5	-0.246244	SEB-2	NLP-71-2
6	-0.271496	SEB-2	FLP-12-2
7	-0.275255	SEB-2	FLP-12-1
8	-0.279195	SEB-2	FLP-20-1
9	-0.291995	SEB-2	FLP-20-2
10	-0.294386	SEB-2	NLP-72-2
11	-0.303408	SEB-2	NLP-12-1
12	-0.304318	SEB-2	NLP-40-2
13	-0.306259	SEB-2	NLP-72-1
14	-0.308201	SEB-2	FLP-4-1
15	-0.308362	SEB-2	FLP-1-9
16	-0.311703	SEB-2	NTC-1-1
17	-0.312158	SEB-2	FLP-1-6
18	-0.31364	SEB-2	SNET-1-1
19	-0.313732	SEB-2	FLP-2-2
20	-0.31615	SEB-2	NLP-44-3
21	-0.316576	SEB-2	FLP-1-8
22	-0.316732	SEB-2	FLP-9-1
23	-0.31826	SEB-2	NLP-73-1
24	-0.320521	SEB-2	NLP-30-4
25	-0.320765	SEB-2	FLP-20-3
26	-0.322679	SEB-2	NLP-63-1
27	-0.327013	SEB-2	NLP-68-2
28	-0.328222	SEB-2	FLP-14-1
29	-0.329906	SEB-2	NLP-44-2
30	-0.33127	SEB-2	NLP-69-1
31	-0.332786	SEB-2	FLP-9-2
32	-0.33288	SEB-2	NLP-34-2
33	-0.333069	SEB-2	FLP-1-10
34	-0.334134	SEB-2	pyroFLP-27-4
35	-0.335232	SEB-2	FLP-17-1
36	-0.33558	SEB-2	NLP-16-10
37	-0.336192	SEB-2	FLP-19-1
38	-0.339423	SEB-2	NLP-26-5
39	-0.340297	SEB-2	FLP-34-2
40	-0.340745	SEB-2	NLP-30-31-3
41	-0.34143	SEB-2	FLP-13-3
42	-0.343207	SEB-2	NLP-32-1
43	-0.34418	SEB-2	FLP-5-3
44	-0.345052	SEB-2	NLP-43-1
45	-0.345384	SEB-2	FLP-28-1
46	-0.345533	SEB-2	FLP-16-2
47	-0.345533	SEB-2	FLP-6-1
48	-0.345906	SEB-2	FLP-11-1
49	-0.346979	SEB-2	FLP-5-1
50	-0.347513	SEB-2	NLP-6-4
51	-0.347814	SEB-2	NLP-18-2
52	-0.348512	SEB-2	NLP-62-1
53	-0.350561	SEB-2	FLP-17-2
54	-0.350969	SEB-2	NLP-24-3
55	-0.35145	SEB-2	NLP-19-1
56	-0.352883	SEB-2	NLP-19-3
57	-0.353709	SEB-2	NLP-32-2
58	-0.353859	SEB-2	FLP-3-2
59	-0.354442	SEB-2	NLP-58-1
60	-0.355324	SEB-2	FLP-34-4
61	-0.356416	SEB-2	NLP-19-5
62	-0.35657	SEB-2	pyroNLP-26-1
63	-0.356848	SEB-2	pyroFLP-18-2
64	-0.35738	SEB-2	NLP-23-1
65	-0.357423	SEB-2	NLP-61-2
66	-0.357914	SEB-2	FLP-3-1
67	-0.35792	SEB-2	FLP-5-2
68	-0.358195	SEB-2	NLP-38-6
69	-0.35901	SEB-2	NLP-21-6
70	-0.359143	SEB-2	NLP-38-5
71	-0.359795	SEB-2	FLP-13-5
72	-0.360567	SEB-2	NLP-23-2
73	-0.360878	SEB-2	NLP-8-3
74	-0.360946	SEB-2	FLP-3-7
75	-0.361363	SEB-2	NLP-61-1
76	-0.361397	SEB-2	NLP-28-29-4
77	-0.362455	SEB-2	NLP-16-6
78	-0.363198	SEB-2	FLP-26-5
79	-0.363466	SEB-2	NLP-19-4
80	-0.363518	SEB-2	pyroNLP-25-2
81	-0.364413	SEB-2	NLP-32-11
82	-0.365078	SEB-2	NLP-65-2
83	-0.365679	SEB-2	NLP-19-6
84	-0.366876	SEB-2	NLP-32-4
85	-0.366964	SEB-2	NLP-38-4
86	-0.368364	SEB-2	NLP-2-3
87	-0.368429	SEB-2	NLP-14-5
88	-0.368628	SEB-2	NLP-18-4
89	-0.368767	SEB-2	NLP-18-3
90	-0.368897	SEB-2	FLP-27-1
91	-0.369025	SEB-2	FLP-21-1
92	-0.369085	SEB-2	NLP-10-3
93	-0.369177	SEB-2	NLP-23-3
94	-0.369374	SEB-2	FLP-27-3
95	-0.369401	SEB-2	FLP-26-4
96	-0.369615	SEB-2	FLP-7-2
97	-0.369616	SEB-2	pyroNLP-26-8
98	-0.369785	SEB-2	NLP-28-3-29-3-31-4
99	-0.370035	SEB-2	NLP-10-1
100	-0.370238	SEB-2	NLP-16-2
101	-0.370352	SEB-2	NLP-64-1
102	-0.370513	SEB-2	NLP-18-1
103	-0.370571	SEB-2	NLP-39-3
104	-0.370699	SEB-2	FLP-10-1
105	-0.370776	SEB-2	FLP-3-4
106	-0.371194	SEB-2	FLP-18-2
107	-0.371453	SEB-2	NLP-65-1
108	-0.371541	SEB-2	FLP-33-2
109	-0.371672	SEB-2	NLP-44-1
110	-0.372095	SEB-2	NLP-32-12
111	-0.372221	SEB-2	NLP-18-6
112	-0.372533	SEB-2	NLP-36-2
113	-0.372633	SEB-2	pyroFLP-26-5
114	-0.373456	SEB-2	NLP-1-1
115	-0.373585	SEB-2	NLP-12-2
116	-0.37384	SEB-2	NLP-16-1
117	-0.374427	SEB-2	NLP-30-31-5
118	-0.374449	SEB-2	NLP-10-2
119	-0.375423	SEB-2	pyroNLP-28-29-30-31-1
120	-0.375777	SEB-2	FLP-1-5
121	-0.375802	SEB-2	FLP-1-2
122	-0.376091	SEB-2	NLP-26-6
123	-0.376537	SEB-2	NLP-32-6
124	-0.376601	SEB-2	FLP-18-1
125	-0.376881	SEB-2	FLP-32-1
126	-0.376994	SEB-2	pyroFLP-10-1
127	-0.377075	SEB-2	NLP-51-1
128	-0.377307	SEB-2	pyroNLP-47-1
129	-0.37771	SEB-2	NLP-14-4
130	-0.377786	SEB-2	NLP-35-1
131	-0.377874	SEB-2	NLP-3-2
132	-0.37792	SEB-2	NLP-37-1
133	-0.37855	SEB-2	NLP-6-3
134	-0.378985	SEB-2	NLP-19-2
135	-0.379553	SEB-2	NLP-48-1
136	-0.379646	SEB-2	NLP-16-3
137	-0.379862	SEB-2	NLP-26-4
138	-0.380631	SEB-2	NLP-68-1
139	-0.381973	SEB-2	NLP-22-1
140	-0.383414	SEB-2	NLP-56-5
141	-0.383466	SEB-2	NLP-32-7
142	-0.38368	SEB-2	FLP-15-2
143	-0.384712	SEB-2	FLP-11-3
144	-0.384995	SEB-2	NLP-58-3
145	-0.385239	SEB-2	NLP-34-1
146	-0.386074	SEB-2	FLP-15-1
147	-0.386575	SEB-2	FLP-18-3
148	-0.386795	SEB-2	NLP-6-2
149	-0.386842	SEB-2	NLP-25-4
150	-0.387174	SEB-2	NLP-67-2
151	-0.387242	SEB-2	NLP-24-2
152	-0.387493	SEB-2	NLP-6-1
153	-0.388455	SEB-2	FLP-13-4
154	-0.388971	SEB-2	FLP-6-2
155	-0.389188	SEB-2	NLP-45-1
156	-0.389444	SEB-2	pyroNLP-17-3
157	-0.389864	SEB-2	NLP-15-2
158	-0.390377	SEB-2	NLP-1-3
159	-0.391295	SEB-2	NLP-56-3
160	-0.391444	SEB-2	pyroNLP-33-2
161	-0.391532	SEB-2	NLP-15-4
162	-0.391649	SEB-2	NLP-21-5
163	-0.391807	SEB-2	FLP-1-7
164	-0.392062	SEB-2	NLP-21-1
165	-0.392159	SEB-2	NLP-8-1
166	-0.392266	SEB-2	NLP-41-1
167	-0.39234	SEB-2	NLP-70-2
168	-0.392362	SEB-2	NLP-59-2
169	-0.392884	SEB-2	NLP-39-2
170	-0.393038	SEB-2	FLP-34-1
171	-0.393091	SEB-2	pyroNLP-30-6
172	-0.393111	SEB-2	NLP-2-1
173	-0.393355	SEB-2	FLP-18-6
174	-0.393459	SEB-2	FLP-7-3
175	-0.393558	SEB-2	NLP-32-8
176	-0.393611	SEB-2	pyroNLP-28-29-5
177	-0.393852	SEB-2	NLP-4-4
178	-0.394113	SEB-2	NLP-6-5
179	-0.39413	SEB-2	NLP-8-7
180	-0.394177	SEB-2	FLP-11-2
181	-0.394897	SEB-2	pyroNLP-25-3
182	-0.394963	SEB-2	NLP-24-6
183	-0.395161	SEB-2	NLP-26-3
184	-0.39557	SEB-2	NLP-16-8
185	-0.395888	SEB-2	pyroNLP-31-6
186	-0.396079	SEB-2	FLP-7-1
187	-0.396282	SEB-2	NLP-21-4
188	-0.397092	SEB-2	NLP-58-2
189	-0.397288	SEB-2	NLP-33-3
190	-0.39739	SEB-2	NLP-38-3
191	-0.397471	SEB-2	NLP-17-1
192	-0.397806	SEB-2	FLP-18-7
193	-0.397844	SEB-2	NLP-20-1
194	-0.397862	SEB-2	NLP-20-2
195	-0.397896	SEB-2	NLP-56-1
196	-0.398298	SEB-2	NLP-9-1
197	-0.398436	SEB-2	pyroNLP-25-1
198	-0.398555	SEB-2	NLP-60-1
199	-0.399257	SEB-2	FLP-13-2
200	-0.399295	SEB-2	NLP-32-5
201	-0.3993	SEB-2	FLP-7-4
202	-0.399311	SEB-2	pyroNLP-39-1
203	-0.400032	SEB-2	NLP-30-7
204	-0.400294	SEB-2	NLP-9-3
205	-0.4005	SEB-2	NLP-16-9
206	-0.401014	SEB-2	NLP-40-4
207	-0.401131	SEB-2	NLP-24-5
208	-0.4014	SEB-2	pyroFLP-3-6
209	-0.401506	SEB-2	FLP-16-1
210	-0.401875	SEB-2	PDF-1-4
211	-0.402015	SEB-2	NLP-13-6
212	-0.402462	SEB-2	NLP-8-6
213	-0.402613	SEB-2	NLP-31-7
214	-0.402747	SEB-2	FLP-23-2
215	-0.402937	SEB-2	NLP-57-1
216	-0.403387	SEB-2	NLP-53-1
217	-0.403666	SEB-2	NLP-21-3
218	-0.404313	SEB-2	NLP-54-2
219	-0.405076	SEB-2	FLP-13-6
220	-0.405403	SEB-2	FLP-22-1
221	-0.405428	SEB-2	NLP-20-4
222	-0.405463	SEB-2	pyroFLP-23-2
223	-0.40571	SEB-2	NLP-27-2
224	-0.406123	SEB-2	NLP-38-2
225	-0.406425	SEB-2	NLP-14-1
226	-0.406883	SEB-2	pyroNLP-17-2
227	-0.407086	SEB-2	NLP-26-9
228	-0.407127	SEB-2	NLP-28-29-6
229	-0.40765	SEB-2	NLP-56-4
230	-0.407668	SEB-2	PDF-1-3
231	-0.408059	SEB-2	FLP-3-9
232	-0.40841	SEB-2	NLP-1-2
233	-0.40841	SEB-2	pyroNLP-27-1
234	-0.409712	SEB-2	NLP-36-3
235	-0.409769	SEB-2	pyroNLP-39-2
236	-0.410403	SEB-2	NLP-39-1
237	-0.410678	SEB-2	NLP-3-1
238	-0.411023	SEB-2	NLP-8-5
239	-0.411382	SEB-2	FLP-15-3
240	-0.411741	SEB-2	FLP-14-2
241	-0.412185	SEB-2	NLP-9-2
242	-0.412264	SEB-2	NLP-32-9
243	-0.412705	SEB-2	pyroFLP-27-3
244	-0.413304	SEB-2	NLP-2-2
245	-0.413937	SEB-2	FLP-18-4
246	-0.41436	SEB-2	NLP-49-2
247	-0.414567	SEB-2	FLP-24-1
248	-0.415036	SEB-2	NLP-46-1
249	-0.415231	SEB-2	NLP-62-2
250	-0.415415	SEB-2	FLP-26-3
251	-0.415795	SEB-2	FLP-18-8
252	-0.415892	SEB-2	FLP-19-2
253	-0.415938	SEB-2	NLP-10-4
254	-0.415986	SEB-2	NLP-41-2
255	-0.416006	SEB-2	NLP-33-5
256	-0.41616	SEB-2	NLP-50-1
257	-0.41652	SEB-2	FLP-13-7
258	-0.416636	SEB-2	FLP-7-5
259	-0.416865	SEB-2	pyroFLP-18-4
260	-0.417008	SEB-2	FLP-1-1
261	-0.418038	SEB-2	NLP-21-7
262	-0.418153	SEB-2	NLP-54-1
263	-0.418284	SEB-2	NLP-24-9
264	-0.418971	SEB-2	NLP-28-29-7
265	-0.419041	SEB-2	NLP-21-9
266	-0.419411	SEB-2	FLP-1-3
267	-0.419552	SEB-2	NLP-7-3
268	-0.419651	SEB-2	NLP-55-2
269	-0.419719	SEB-2	FLP-11-4
270	-0.420146	SEB-2	FLP-3-6
271	-0.420415	SEB-2	NLP-7-4
272	-0.420634	SEB-2	pyroNLP-24-8
273	-0.422353	SEB-2	FLP-8-2
274	-0.42298	SEB-2	NLP-8-4
275	-0.423091	SEB-2	NLP-13-7
276	-0.423745	SEB-2	NLP-38-1
277	-0.423873	SEB-2	NLP-20-3
278	-0.424011	SEB-2	NLP-26-2
279	-0.424343	SEB-2	FLP-17-3
280	-0.424886	SEB-2	FLP-18-5
281	-0.425072	SEB-2	FLP-25-1
282	-0.425237	SEB-2	NLP-9-4
283	-0.426269	SEB-2	NLP-52-1
284	-0.426413	SEB-2	NLP-40-1
285	-0.426454	SEB-2	FLP-8-1
286	-0.426692	SEB-2	NLP-21-2
287	-0.42781	SEB-2	FLP-26-2
288	-0.427912	SEB-2	FLP-17-4
289	-0.428489	SEB-2	NLP-5-1
290	-0.428979	SEB-2	NLP-55-1
291	-0.430481	SEB-2	NLP-4-6
292	-0.430518	SEB-2	NLP-56-2
293	-0.430749	SEB-2	NLP-8-2
294	-0.431387	SEB-2	FLP-3-8
295	-0.431968	SEB-2	NLP-5-3
296	-0.432197	SEB-2	NLP-28-29-30-31-2
297	-0.43224	SEB-2	NLP-26-7
298	-0.433717	SEB-2	NLP-1-4
299	-0.434661	SEB-2	FLP-4-2
300	-0.435679	SEB-2	FLP-25-2
301	-0.435791	SEB-2	NLP-33-1
302	-0.436106	SEB-2	FLP-23-3
303	-0.436794	SEB-2	NLP-42-1
304	-0.438032	SEB-2	pyroFLP-3-3
305	-0.440292	SEB-2	NLP-11-2
306	-0.440943	SEB-2	NLP-4-2
307	-0.44258	SEB-2	NLP-16-4
308	-0.444038	SEB-2	NLP-8-8
309	-0.444283	SEB-2	NLP-57-2
310	-0.444358	SEB-2	pyroNLP-24-1
311	-0.444461	SEB-2	NLP-21-8
312	-0.445786	SEB-2	FLP-3-3
313	-0.448142	SEB-2	PDF-1-2
314	-0.449751	SEB-2	FLP-2-1
315	-0.450587	SEB-2	NLP-59-1
316	-0.450973	SEB-2	pyroFLP-27-2
317	-0.451323	SEB-2	NLP-3-3
318	-0.45336	SEB-2	FLP-23-1
319	-0.455547	SEB-2	NLP-50-2
320	-0.456759	SEB-2	NLP-67-1
321	-0.459908	SEB-2	NLP-49-1
322	-0.461198	SEB-2	FLP-33-1
323	-0.463442	SEB-2	FLP-1-4
324	-0.465947	SEB-2	NLP-13-2
325	-0.467298	SEB-2	NLP-11-1
326	-0.471316	SEB-2	NLP-16-5
327	-0.471652	SEB-2	pyroNLP-13-3
328	-0.472308	SEB-2	FLP-34-3
329	-0.475379	SEB-2	NLP-15-3
330	-0.477895	SEB-2	NLP-24-7
331	-0.478284	SEB-2	NLP-64-2
332	-0.478391	SEB-2	NLP-14-2
333	-0.479164	SEB-2	FLP-3-5
334	-0.482293	SEB-2	NLP-25-5
335	-0.482812	SEB-2	NLP-57-3
336	-0.484537	SEB-2	NLP-15-5
337	-0.485478	SEB-2	NLP-66-1
338	-0.485972	SEB-2	PDF-1-1
339	-0.487796	SEB-2	NLP-7-2
340	-0.488066	SEB-2	NLP-16-7
341	-0.489947	SEB-2	NLP-70-1
342	-0.489987	SEB-2	NLP-5-2
343	-0.491637	SEB-2	FLP-26-1
344	-0.496093	SEB-2	NLP-7-1
345	-0.496812	SEB-2	NLP-18-5
346	-0.497221	SEB-2	NLP-13-4
347	-0.497591	SEB-2	NLP-15-1
348	-0.498514	SEB-2	NLP-13-1
349	-0.499189	SEB-2	NLP-42-2
350	-0.499726	SEB-2	FLP-13-1
351	-0.50238	SEB-2	pyroNLP-40-3
352	-0.506128	SEB-2	NLP-7-5
353	-0.506448	SEB-2	NLP-13-5
354	-0.506934	SEB-2	NLP-4-3
355	-0.507898	SEB-2	NLP-4-1
356	-0.510457	SEB-2	NLP-14-3
357	-0.511077	SEB-2	NLP-15-6
358	-0.512479	SEB-2	NLP-71-1
359	-0.518351	SEB-2	pyroNLP-21-10
360	-0.519973	SEB-2	NLP-36-1
361	-0.520358	SEB-2	NLP-4-5
362	-0.538156	SEB-2	NLP-11-3
363	-0.544287	SEB-2	NLP-9-5
364	-0.563257	SEB-2	NLP-9-6

### Sheet: NPR-34
Rank	DeorphaNN prediction	GPCR	Peptide
1	0.955155	NPR-34	SNET-1-1
2	-0.0545235	NPR-34	FLP-26-3
3	-0.148701	NPR-34	NLP-64-1
4	-0.159191	NPR-34	NLP-16-3
5	-0.191998	NPR-34	NLP-4-1
6	-0.2437	NPR-34	FLP-13-3
7	-0.278305	NPR-34	NLP-71-1
8	-0.282651	NPR-34	NLP-12-1
9	-0.283452	NPR-34	NLP-43-1
10	-0.290174	NPR-34	FLP-20-1
11	-0.290581	NPR-34	NLP-32-4
12	-0.292213	NPR-34	NLP-30-4
13	-0.297234	NPR-34	FLP-1-10
14	-0.299971	NPR-34	NLP-32-7
15	-0.302406	NPR-34	NLP-44-1
16	-0.304857	NPR-34	FLP-20-2
17	-0.306223	NPR-34	FLP-3-4
18	-0.311636	NPR-34	NLP-1-4
19	-0.313952	NPR-34	FLP-25-1
20	-0.314472	NPR-34	NLP-58-3
21	-0.314707	NPR-34	FLP-1-9
22	-0.317228	NPR-34	NLP-54-1
23	-0.320041	NPR-34	FLP-5-1
24	-0.321272	NPR-34	FLP-17-1
25	-0.321523	NPR-34	NLP-32-2
26	-0.322175	NPR-34	NLP-19-6
27	-0.322975	NPR-34	NLP-40-2
28	-0.325796	NPR-34	FLP-20-3
29	-0.326117	NPR-34	NLP-32-9
30	-0.327003	NPR-34	NLP-72-2
31	-0.330048	NPR-34	FLP-18-7
32	-0.331228	NPR-34	FLP-4-1
33	-0.332488	NPR-34	NLP-32-8
34	-0.332959	NPR-34	NLP-54-2
35	-0.334036	NPR-34	NLP-61-2
36	-0.33496	NPR-34	NLP-23-3
37	-0.335067	NPR-34	NLP-68-2
38	-0.336999	NPR-34	FLP-5-3
39	-0.3374	NPR-34	NLP-63-1
40	-0.337591	NPR-34	PDF-1-3
41	-0.337757	NPR-34	NLP-46-1
42	-0.33858	NPR-34	FLP-14-2
43	-0.339112	NPR-34	FLP-1-6
44	-0.339169	NPR-34	NLP-26-6
45	-0.339964	NPR-34	NLP-44-2
46	-0.340011	NPR-34	NLP-12-2
47	-0.341505	NPR-34	NLP-56-4
48	-0.341783	NPR-34	NLP-23-1
49	-0.341854	NPR-34	NLP-69-1
50	-0.34374	NPR-34	pyroNLP-47-1
51	-0.34437	NPR-34	NLP-20-1
52	-0.344989	NPR-34	FLP-23-3
53	-0.345772	NPR-34	FLP-18-6
54	-0.348774	NPR-34	NLP-70-2
55	-0.349493	NPR-34	FLP-17-3
56	-0.34998	NPR-34	NLP-72-1
57	-0.351389	NPR-34	FLP-9-1
58	-0.351955	NPR-34	NLP-38-5
59	-0.352167	NPR-34	NLP-6-4
60	-0.35263	NPR-34	FLP-8-2
61	-0.352687	NPR-34	NLP-34-2
62	-0.352708	NPR-34	NLP-32-1
63	-0.353052	NPR-34	FLP-19-1
64	-0.35326	NPR-34	NLP-56-5
65	-0.353617	NPR-34	FLP-16-2
66	-0.35394	NPR-34	FLP-6-1
67	-0.354023	NPR-34	FLP-6-2
68	-0.355152	NPR-34	NLP-36-2
69	-0.355515	NPR-34	FLP-2-1
70	-0.355999	NPR-34	pyroFLP-18-2
71	-0.356668	NPR-34	FLP-9-2
72	-0.357131	NPR-34	pyroFLP-18-4
73	-0.358039	NPR-34	NLP-26-3
74	-0.358106	NPR-34	NLP-21-8
75	-0.358601	NPR-34	FLP-13-2
76	-0.358934	NPR-34	NLP-48-1
77	-0.359072	NPR-34	NLP-73-1
78	-0.36049	NPR-34	NLP-61-1
79	-0.36116	NPR-34	FLP-13-1
80	-0.361342	NPR-34	NLP-18-2
81	-0.36146	NPR-34	NLP-19-1
82	-0.361717	NPR-34	NLP-19-3
83	-0.36193	NPR-34	NLP-44-3
84	-0.362168	NPR-34	pyroNLP-17-2
85	-0.36232	NPR-34	NLP-18-4
86	-0.36233	NPR-34	FLP-18-1
87	-0.3624	NPR-34	NLP-32-5
88	-0.362666	NPR-34	NLP-22-1
89	-0.362816	NPR-34	NLP-16-2
90	-0.362875	NPR-34	NLP-6-5
91	-0.362876	NPR-34	FLP-18-2
92	-0.36312	NPR-34	NLP-18-6
93	-0.363748	NPR-34	pyroNLP-17-3
94	-0.364814	NPR-34	FLP-17-2
95	-0.364998	NPR-34	NLP-36-3
96	-0.365032	NPR-34	FLP-17-4
97	-0.365081	NPR-34	pyroFLP-10-1
98	-0.365537	NPR-34	FLP-5-2
99	-0.365991	NPR-34	FLP-1-8
100	-0.366138	NPR-34	FLP-8-1
101	-0.366441	NPR-34	NLP-45-1
102	-0.36668	NPR-34	FLP-2-2
103	-0.366689	NPR-34	NLP-19-5
104	-0.367016	NPR-34	NLP-18-3
105	-0.36707	NPR-34	NLP-6-2
106	-0.36707	NPR-34	FLP-16-1
107	-0.367129	NPR-34	FLP-33-2
108	-0.367185	NPR-34	NLP-65-2
109	-0.367887	NPR-34	NLP-18-1
110	-0.368061	NPR-34	FLP-26-4
111	-0.368377	NPR-34	NLP-4-2
112	-0.368435	NPR-34	NLP-9-3
113	-0.368798	NPR-34	NLP-30-31-5
114	-0.368827	NPR-34	NLP-24-3
115	-0.368905	NPR-34	NLP-16-10
116	-0.369052	NPR-34	NLP-9-2
117	-0.369104	NPR-34	NLP-26-5
118	-0.369664	NPR-34	pyroFLP-27-3
119	-0.369796	NPR-34	NLP-62-1
120	-0.37022	NPR-34	NLP-49-2
121	-0.370412	NPR-34	NLP-21-3
122	-0.370594	NPR-34	FLP-14-1
123	-0.370764	NPR-34	NLP-2-3
124	-0.371072	NPR-34	NLP-6-1
125	-0.371401	NPR-34	FLP-25-2
126	-0.371647	NPR-34	NLP-64-2
127	-0.37245	NPR-34	NLP-10-3
128	-0.372749	NPR-34	FLP-1-2
129	-0.373156	NPR-34	FLP-3-2
130	-0.373396	NPR-34	PDF-1-4
131	-0.373852	NPR-34	NLP-26-7
132	-0.374051	NPR-34	FLP-12-2
133	-0.374394	NPR-34	NLP-21-1
134	-0.37488	NPR-34	NLP-4-4
135	-0.374904	NPR-34	NLP-10-1
136	-0.375431	NPR-34	NLP-21-5
137	-0.375583	NPR-34	NLP-73-2
138	-0.378012	NPR-34	NLP-23-2
139	-0.378442	NPR-34	NLP-57-3
140	-0.378593	NPR-34	FLP-15-3
141	-0.378979	NPR-34	FLP-3-1
142	-0.379015	NPR-34	NLP-21-6
143	-0.379317	NPR-34	FLP-4-2
144	-0.379344	NPR-34	FLP-34-1
145	-0.379368	NPR-34	NLP-3-1
146	-0.379722	NPR-34	NLP-38-3
147	-0.3803	NPR-34	NLP-38-1
148	-0.380353	NPR-34	FLP-13-4
149	-0.380732	NPR-34	NLP-16-1
150	-0.380822	NPR-34	FLP-18-4
151	-0.380881	NPR-34	FLP-21-1
152	-0.38136	NPR-34	NLP-1-2
153	-0.383331	NPR-34	NLP-2-1
154	-0.383835	NPR-34	NLP-26-2
155	-0.384088	NPR-34	FLP-1-7
156	-0.384392	NPR-34	FLP-1-1
157	-0.385062	NPR-34	NLP-56-1
158	-0.385083	NPR-34	NLP-4-6
159	-0.385194	NPR-34	NLP-8-6
160	-0.386096	NPR-34	FLP-11-3
161	-0.386097	NPR-34	NLP-57-1
162	-0.386359	NPR-34	FLP-1-4
163	-0.38642	NPR-34	NLP-19-2
164	-0.386565	NPR-34	FLP-18-5
165	-0.386981	NPR-34	pyroFLP-27-2
166	-0.387337	NPR-34	NLP-7-3
167	-0.388026	NPR-34	FLP-1-5
168	-0.388813	NPR-34	pyroNLP-26-1
169	-0.388955	NPR-34	NTC-1-1
170	-0.389003	NPR-34	NLP-21-9
171	-0.38906	NPR-34	FLP-3-7
172	-0.389309	NPR-34	NLP-28-29-4
173	-0.390328	NPR-34	NLP-8-1
174	-0.392081	NPR-34	FLP-10-1
175	-0.392466	NPR-34	FLP-1-3
176	-0.392776	NPR-34	NLP-56-3
177	-0.394185	NPR-34	NLP-13-6
178	-0.39478	NPR-34	NLP-1-1
179	-0.395922	NPR-34	NLP-7-4
180	-0.396018	NPR-34	FLP-7-1
181	-0.396209	NPR-34	FLP-23-2
182	-0.396577	NPR-34	FLP-18-3
183	-0.396647	NPR-34	FLP-13-5
184	-0.397295	NPR-34	FLP-19-2
185	-0.397883	NPR-34	pyroNLP-25-2
186	-0.397954	NPR-34	FLP-22-1
187	-0.398228	NPR-34	NLP-41-1
188	-0.398375	NPR-34	NLP-9-6
189	-0.398473	NPR-34	FLP-28-1
190	-0.398857	NPR-34	FLP-13-6
191	-0.398958	NPR-34	FLP-11-1
192	-0.399326	NPR-34	NLP-9-4
193	-0.399656	NPR-34	NLP-15-4
194	-0.399983	NPR-34	FLP-7-5
195	-0.401219	NPR-34	NLP-41-2
196	-0.402282	NPR-34	NLP-21-4
197	-0.402828	NPR-34	NLP-20-2
198	-0.402958	NPR-34	FLP-7-3
199	-0.403841	NPR-34	pyroFLP-3-3
200	-0.404331	NPR-34	FLP-32-1
201	-0.404625	NPR-34	NLP-19-4
202	-0.405261	NPR-34	NLP-21-2
203	-0.405294	NPR-34	NLP-52-1
204	-0.405316	NPR-34	NLP-14-4
205	-0.405694	NPR-34	pyroNLP-24-1
206	-0.406548	NPR-34	NLP-24-5
207	-0.406733	NPR-34	NLP-32-6
208	-0.406934	NPR-34	NLP-39-2
209	-0.407026	NPR-34	NLP-2-2
210	-0.407145	NPR-34	pyroFLP-23-2
211	-0.407165	NPR-34	NLP-14-1
212	-0.407619	NPR-34	NLP-70-1
213	-0.408129	NPR-34	NLP-30-31-3
214	-0.408314	NPR-34	NLP-9-1
215	-0.409477	NPR-34	NLP-10-2
216	-0.409536	NPR-34	pyroNLP-28-29-30-31-1
217	-0.409853	NPR-34	NLP-58-2
218	-0.409914	NPR-34	FLP-24-1
219	-0.410587	NPR-34	NLP-1-3
220	-0.410618	NPR-34	NLP-60-1
221	-0.410793	NPR-34	FLP-15-2
222	-0.411924	NPR-34	pyroNLP-13-3
223	-0.411938	NPR-34	NLP-3-3
224	-0.412442	NPR-34	NLP-6-3
225	-0.413332	NPR-34	NLP-4-3
226	-0.41354	NPR-34	NLP-59-2
227	-0.413702	NPR-34	NLP-39-1
228	-0.413972	NPR-34	NLP-8-2
229	-0.415273	NPR-34	NLP-26-4
230	-0.415455	NPR-34	pyroFLP-3-6
231	-0.415858	NPR-34	NLP-42-2
232	-0.416033	NPR-34	FLP-15-1
233	-0.4161	NPR-34	NLP-10-4
234	-0.416244	NPR-34	NLP-8-7
235	-0.416275	NPR-34	NLP-57-2
236	-0.416504	NPR-34	NLP-34-1
237	-0.41676	NPR-34	pyroNLP-25-3
238	-0.417088	NPR-34	NLP-27-2
239	-0.417956	NPR-34	NLP-15-5
240	-0.418126	NPR-34	FLP-27-4
241	-0.418245	NPR-34	NLP-8-3
242	-0.418373	NPR-34	NLP-39-3
243	-0.41846	NPR-34	NLP-16-8
244	-0.419261	NPR-34	NLP-26-9
245	-0.419311	NPR-34	FLP-3-3
246	-0.419852	NPR-34	NLP-58-1
247	-0.420584	NPR-34	NLP-7-1
248	-0.421077	NPR-34	NLP-8-5
249	-0.421847	NPR-34	NLP-15-2
250	-0.422218	NPR-34	NLP-62-2
251	-0.422276	NPR-34	NLP-3-2
252	-0.422389	NPR-34	NLP-16-5
253	-0.423806	NPR-34	FLP-13-7
254	-0.424061	NPR-34	NLP-28-3-29-3-31-4
255	-0.42472	NPR-34	FLP-7-4
256	-0.425019	NPR-34	NLP-15-3
257	-0.425059	NPR-34	NLP-30-7
258	-0.425422	NPR-34	FLP-3-6
259	-0.425518	NPR-34	pyroNLP-26-8
260	-0.425559	NPR-34	FLP-26-2
261	-0.425648	NPR-34	NLP-7-2
262	-0.425677	NPR-34	NLP-21-7
263	-0.42604	NPR-34	FLP-7-2
264	-0.426717	NPR-34	NLP-24-2
265	-0.427474	NPR-34	NLP-14-5
266	-0.427497	NPR-34	NLP-67-2
267	-0.427712	NPR-34	FLP-3-8
268	-0.4279	NPR-34	FLP-27-1
269	-0.428727	NPR-34	FLP-26-5
270	-0.428798	NPR-34	NLP-7-5
271	-0.428817	NPR-34	NLP-5-3
272	-0.42888	NPR-34	NLP-5-1
273	-0.429159	NPR-34	NLP-68-1
274	-0.43057	NPR-34	NLP-24-6
275	-0.43117	NPR-34	pyroNLP-39-2
276	-0.431617	NPR-34	FLP-18-8
277	-0.431752	NPR-34	NLP-65-1
278	-0.432303	NPR-34	NLP-20-3
279	-0.433179	NPR-34	NLP-14-2
280	-0.433573	NPR-34	pyroNLP-39-1
281	-0.433684	NPR-34	pyroFLP-26-5
282	-0.434357	NPR-34	FLP-11-4
283	-0.434561	NPR-34	NLP-25-4
284	-0.434838	NPR-34	NLP-28-29-6
285	-0.435322	NPR-34	FLP-26-1
286	-0.43621	NPR-34	NLP-32-11
287	-0.436664	NPR-34	NLP-59-1
288	-0.437361	NPR-34	NLP-15-1
289	-0.437628	NPR-34	NLP-15-6
290	-0.437905	NPR-34	NLP-53-1
291	-0.43886	NPR-34	NLP-31-7
292	-0.439469	NPR-34	NLP-38-6
293	-0.439708	NPR-34	NLP-51-1
294	-0.439822	NPR-34	pyroNLP-40-3
295	-0.439963	NPR-34	pyroFLP-27-4
296	-0.440417	NPR-34	pyroNLP-27-1
297	-0.441335	NPR-34	NLP-9-5
298	-0.441676	NPR-34	NLP-16-4
299	-0.441819	NPR-34	pyroNLP-21-10
300	-0.442314	NPR-34	NLP-33-3
301	-0.442747	NPR-34	FLP-12-1
302	-0.443223	NPR-34	NLP-35-2
303	-0.44327	NPR-34	NLP-13-1
304	-0.443316	NPR-34	NLP-38-2
305	-0.444399	NPR-34	NLP-67-1
306	-0.444759	NPR-34	FLP-11-2
307	-0.44542	NPR-34	NLP-28-29-7
308	-0.445563	NPR-34	NLP-38-4
309	-0.445719	NPR-34	NLP-56-2
310	-0.447072	NPR-34	pyroNLP-30-6
311	-0.447794	NPR-34	pyroNLP-25-1
312	-0.448369	NPR-34	NLP-16-6
313	-0.449214	NPR-34	NLP-32-12
314	-0.449568	NPR-34	FLP-33-1
315	-0.450368	NPR-34	NLP-71-2
316	-0.451597	NPR-34	FLP-3-9
317	-0.451903	NPR-34	NLP-42-1
318	-0.452312	NPR-34	FLP-23-1
319	-0.452355	NPR-34	NLP-17-1
320	-0.454376	NPR-34	NLP-14-3
321	-0.455152	NPR-34	pyroNLP-28-29-5
322	-0.456217	NPR-34	FLP-34-4
323	-0.456281	NPR-34	NLP-24-7
324	-0.45706	NPR-34	NLP-11-2
325	-0.457164	NPR-34	NLP-13-7
326	-0.459302	NPR-34	pyroNLP-31-6
327	-0.459973	NPR-34	NLP-4-5
328	-0.460052	NPR-34	NLP-40-4
329	-0.460151	NPR-34	NLP-40-1
330	-0.461381	NPR-34	NLP-33-5
331	-0.461429	NPR-34	NLP-8-8
332	-0.46259	NPR-34	NLP-24-9
333	-0.463117	NPR-34	FLP-3-5
334	-0.464542	NPR-34	NLP-11-1
335	-0.464638	NPR-34	NLP-55-1
336	-0.46579	NPR-34	pyroNLP-24-8
337	-0.467641	NPR-34	PDF-1-1
338	-0.467927	NPR-34	NLP-28-29-30-31-2
339	-0.469883	NPR-34	NLP-55-2
340	-0.469982	NPR-34	NLP-13-4
341	-0.470083	NPR-34	NLP-37-1
342	-0.470568	NPR-34	NLP-13-2
343	-0.471082	NPR-34	NLP-8-4
344	-0.471137	NPR-34	pyroNLP-33-2
345	-0.471847	NPR-34	NLP-33-1
346	-0.472651	NPR-34	NLP-35-1
347	-0.474126	NPR-34	NLP-50-1
348	-0.477129	NPR-34	NLP-5-2
349	-0.477361	NPR-34	NLP-50-2
350	-0.478522	NPR-34	NLP-16-7
351	-0.478594	NPR-34	FLP-34-3
352	-0.480506	NPR-34	NLP-13-5
353	-0.49119	NPR-34	NLP-18-5
354	-0.495529	NPR-34	PDF-1-2
355	-0.498383	NPR-34	NLP-16-9
356	-0.500009	NPR-34	FLP-27-3
357	-0.502625	NPR-34	NLP-36-1
358	-0.503647	NPR-34	NLP-73-3
359	-0.505861	NPR-34	NLP-66-1
360	-0.516088	NPR-34	FLP-34-2
361	-0.524445	NPR-34	NLP-49-1
362	-0.53686	NPR-34	NLP-25-5
363	-0.539274	NPR-34	NLP-20-4
364	-0.539673	NPR-34	NLP-11-3

### Sheet: NPR-44
Rank	DeorphaNN prediction	GPCR	Peptide
1	0.275573	NPR-44	FLP-21-1
2	-0.113072	NPR-44	NLP-16-10
3	-0.131365	NPR-44	NLP-7-2
4	-0.132383	NPR-44	NLP-18-2
5	-0.179615	NPR-44	NLP-69-1
6	-0.18074	NPR-44	FLP-33-2
7	-0.253947	NPR-44	NLP-72-2
8	-0.27161	NPR-44	NLP-24-2
9	-0.273143	NPR-44	NLP-61-2
10	-0.27455	NPR-44	NLP-6-5
11	-0.282692	NPR-44	NLP-54-1
12	-0.288009	NPR-44	FLP-20-3
13	-0.295915	NPR-44	NLP-50-1
14	-0.298329	NPR-44	FLP-11-3
15	-0.299795	NPR-44	FLP-7-4
16	-0.301696	NPR-44	NLP-6-4
17	-0.30257	NPR-44	NLP-38-5
18	-0.30452	NPR-44	FLP-18-4
19	-0.305685	NPR-44	NLP-63-1
20	-0.30622	NPR-44	FLP-9-1
21	-0.307337	NPR-44	FLP-23-3
22	-0.307527	NPR-44	NLP-56-1
23	-0.30961	NPR-44	FLP-11-1
24	-0.309685	NPR-44	FLP-20-2
25	-0.311634	NPR-44	pyroFLP-27-3
26	-0.31253	NPR-44	FLP-1-8
27	-0.314177	NPR-44	NLP-12-1
28	-0.315931	NPR-44	FLP-19-1
29	-0.31607	NPR-44	FLP-2-1
30	-0.316156	NPR-44	NLP-13-4
31	-0.320447	NPR-44	FLP-8-2
32	-0.320712	NPR-44	NLP-17-1
33	-0.321433	NPR-44	pyroFLP-23-2
34	-0.322119	NPR-44	FLP-14-1
35	-0.322452	NPR-44	NLP-18-3
36	-0.323276	NPR-44	NLP-54-2
37	-0.323377	NPR-44	NLP-44-2
38	-0.325612	NPR-44	FLP-1-9
39	-0.325997	NPR-44	NLP-30-4
40	-0.326218	NPR-44	FLP-1-10
41	-0.328661	NPR-44	NLP-19-5
42	-0.329133	NPR-44	FLP-4-1
43	-0.329307	NPR-44	NLP-44-3
44	-0.33	NPR-44	NLP-40-2
45	-0.330295	NPR-44	FLP-17-2
46	-0.331657	NPR-44	FLP-8-1
47	-0.331989	NPR-44	FLP-26-4
48	-0.334179	NPR-44	FLP-1-6
49	-0.335638	NPR-44	FLP-12-2
50	-0.336058	NPR-44	FLP-14-2
51	-0.33737	NPR-44	FLP-6-2
52	-0.337424	NPR-44	FLP-5-3
53	-0.337542	NPR-44	FLP-2-2
54	-0.338068	NPR-44	NLP-19-1
55	-0.338561	NPR-44	NLP-23-1
56	-0.340035	NPR-44	NLP-22-1
57	-0.340646	NPR-44	FLP-17-4
58	-0.341835	NPR-44	FLP-9-2
59	-0.342008	NPR-44	NLP-55-1
60	-0.342695	NPR-44	NLP-18-1
61	-0.343524	NPR-44	NLP-1-3
62	-0.343854	NPR-44	FLP-17-1
63	-0.344459	NPR-44	FLP-12-1
64	-0.345061	NPR-44	pyroNLP-47-1
65	-0.347716	NPR-44	FLP-23-2
66	-0.348986	NPR-44	NLP-9-4
67	-0.349313	NPR-44	FLP-25-2
68	-0.350455	NPR-44	NLP-1-2
69	-0.352234	NPR-44	NLP-43-1
70	-0.353256	NPR-44	FLP-17-3
71	-0.353912	NPR-44	NLP-18-4
72	-0.354951	NPR-44	NLP-16-8
73	-0.355179	NPR-44	FLP-1-4
74	-0.355465	NPR-44	FLP-18-2
75	-0.355997	NPR-44	NLP-20-1
76	-0.356738	NPR-44	NLP-23-2
77	-0.356949	NPR-44	FLP-7-1
78	-0.357029	NPR-44	NLP-19-6
79	-0.357258	NPR-44	FLP-6-1
80	-0.357281	NPR-44	FLP-32-1
81	-0.359106	NPR-44	NLP-57-1
82	-0.35964	NPR-44	NLP-45-1
83	-0.359762	NPR-44	NLP-68-2
84	-0.360221	NPR-44	NLP-30-31-5
85	-0.360333	NPR-44	FLP-5-1
86	-0.361214	NPR-44	NLP-1-1
87	-0.362171	NPR-44	FLP-15-1
88	-0.362199	NPR-44	NLP-34-2
89	-0.362515	NPR-44	NLP-12-2
90	-0.363062	NPR-44	NLP-65-2
91	-0.363063	NPR-44	FLP-24-1
92	-0.363117	NPR-44	FLP-7-2
93	-0.363158	NPR-44	NLP-19-2
94	-0.363434	NPR-44	NLP-6-1
95	-0.363563	NPR-44	FLP-18-6
96	-0.363768	NPR-44	FLP-16-1
97	-0.363923	NPR-44	NLP-73-1
98	-0.364364	NPR-44	NLP-56-3
99	-0.365129	NPR-44	NLP-72-1
100	-0.365652	NPR-44	NLP-26-7
101	-0.366132	NPR-44	NLP-19-3
102	-0.366562	NPR-44	pyroFLP-18-4
103	-0.367071	NPR-44	NLP-19-4
104	-0.367375	NPR-44	NLP-38-3
105	-0.36764	NPR-44	FLP-13-7
106	-0.367787	NPR-44	NLP-52-1
107	-0.367966	NPR-44	FLP-25-1
108	-0.368281	NPR-44	NLP-64-2
109	-0.368373	NPR-44	NLP-70-2
110	-0.368732	NPR-44	FLP-27-1
111	-0.369437	NPR-44	FLP-28-1
112	-0.36954	NPR-44	NLP-51-1
113	-0.370337	NPR-44	FLP-3-1
114	-0.370755	NPR-44	NLP-32-9
115	-0.371399	NPR-44	FLP-19-2
116	-0.373002	NPR-44	NLP-65-1
117	-0.373139	NPR-44	FLP-10-1
118	-0.373325	NPR-44	FLP-16-2
119	-0.373351	NPR-44	NLP-14-3
120	-0.373541	NPR-44	NLP-56-4
121	-0.373777	NPR-44	FLP-4-2
122	-0.374743	NPR-44	FLP-18-3
123	-0.374875	NPR-44	NLP-44-1
124	-0.375061	NPR-44	NLP-56-5
125	-0.375191	NPR-44	NLP-59-2
126	-0.37602	NPR-44	NLP-7-4
127	-0.376733	NPR-44	FLP-3-2
128	-0.376843	NPR-44	FLP-20-1
129	-0.377886	NPR-44	NLP-41-2
130	-0.378355	NPR-44	NLP-2-3
131	-0.379403	NPR-44	NLP-18-6
132	-0.379592	NPR-44	pyroFLP-18-2
133	-0.379699	NPR-44	FLP-13-4
134	-0.379928	NPR-44	FLP-23-1
135	-0.379955	NPR-44	pyroNLP-13-3
136	-0.380941	NPR-44	NLP-10-1
137	-0.381316	NPR-44	NLP-13-6
138	-0.381411	NPR-44	FLP-7-3
139	-0.382001	NPR-44	pyroFLP-10-1
140	-0.382388	NPR-44	FLP-13-6
141	-0.382548	NPR-44	NLP-62-1
142	-0.383526	NPR-44	NLP-21-4
143	-0.384062	NPR-44	FLP-15-2
144	-0.384291	NPR-44	NLP-8-2
145	-0.384337	NPR-44	NLP-8-5
146	-0.385142	NPR-44	NLP-8-6
147	-0.385453	NPR-44	FLP-13-5
148	-0.386526	NPR-44	NLP-21-1
149	-0.387492	NPR-44	NLP-16-1
150	-0.387694	NPR-44	NLP-2-1
151	-0.388228	NPR-44	NLP-5-1
152	-0.388558	NPR-44	FLP-15-3
153	-0.389888	NPR-44	FLP-1-1
154	-0.39039	NPR-44	FLP-22-1
155	-0.390613	NPR-44	NLP-68-1
156	-0.390877	NPR-44	NLP-26-6
157	-0.390946	NPR-44	NLP-21-6
158	-0.391356	NPR-44	NLP-36-3
159	-0.392177	NPR-44	NLP-20-3
160	-0.392393	NPR-44	FLP-13-3
161	-0.392729	NPR-44	NLP-36-2
162	-0.393605	NPR-44	NLP-24-5
163	-0.393791	NPR-44	NLP-38-1
164	-0.39393	NPR-44	NLP-6-2
165	-0.394338	NPR-44	NLP-28-3-29-3-31-4
166	-0.39482	NPR-44	NLP-10-3
167	-0.394898	NPR-44	NLP-39-3
168	-0.394926	NPR-44	NLP-48-1
169	-0.395419	NPR-44	NTC-1-1
170	-0.395483	NPR-44	FLP-26-3
171	-0.395548	NPR-44	FLP-13-1
172	-0.395742	NPR-44	FLP-1-2
173	-0.396594	NPR-44	NLP-1-4
174	-0.396717	NPR-44	NLP-46-1
175	-0.397589	NPR-44	NLP-7-5
176	-0.397639	NPR-44	NLP-58-3
177	-0.397853	NPR-44	NLP-21-9
178	-0.39855	NPR-44	pyroNLP-26-1
179	-0.398897	NPR-44	NLP-57-2
180	-0.39911	NPR-44	NLP-13-2
181	-0.399215	NPR-44	FLP-18-5
182	-0.400252	NPR-44	NLP-23-3
183	-0.400764	NPR-44	FLP-7-5
184	-0.401007	NPR-44	NLP-9-1
185	-0.401033	NPR-44	NLP-28-29-4
186	-0.401882	NPR-44	NLP-38-2
187	-0.401927	NPR-44	NLP-6-3
188	-0.402688	NPR-44	NLP-3-2
189	-0.402831	NPR-44	NLP-7-3
190	-0.402921	NPR-44	NLP-2-2
191	-0.403474	NPR-44	NLP-64-1
192	-0.403498	NPR-44	NLP-13-7
193	-0.403531	NPR-44	NLP-71-1
194	-0.403805	NPR-44	NLP-13-1
195	-0.405015	NPR-44	FLP-34-3
196	-0.405141	NPR-44	SNET-1-1
197	-0.405589	NPR-44	pyroNLP-25-2
198	-0.405863	NPR-44	NLP-14-2
199	-0.406147	NPR-44	NLP-16-2
200	-0.406433	NPR-44	NLP-24-3
201	-0.407302	NPR-44	NLP-8-8
202	-0.408357	NPR-44	pyroNLP-39-2
203	-0.409046	NPR-44	FLP-18-1
204	-0.409524	NPR-44	FLP-11-2
205	-0.410059	NPR-44	FLP-3-4
206	-0.410295	NPR-44	FLP-26-1
207	-0.411321	NPR-44	NLP-10-2
208	-0.411753	NPR-44	NLP-24-7
209	-0.413184	NPR-44	NLP-56-2
210	-0.413518	NPR-44	FLP-11-4
211	-0.413578	NPR-44	FLP-5-2
212	-0.41398	NPR-44	FLP-18-8
213	-0.414442	NPR-44	NLP-58-2
214	-0.415104	NPR-44	NLP-67-1
215	-0.415271	NPR-44	NLP-70-1
216	-0.41545	NPR-44	NLP-30-31-3
217	-0.418155	NPR-44	NLP-26-2
218	-0.418336	NPR-44	NLP-11-2
219	-0.418583	NPR-44	FLP-34-4
220	-0.418585	NPR-44	NLP-8-4
221	-0.418631	NPR-44	NLP-40-4
222	-0.418835	NPR-44	NLP-9-3
223	-0.418989	NPR-44	NLP-8-1
224	-0.419013	NPR-44	NLP-26-4
225	-0.419082	NPR-44	FLP-13-2
226	-0.419913	NPR-44	NLP-41-1
227	-0.420275	NPR-44	NLP-60-1
228	-0.420665	NPR-44	NLP-26-5
229	-0.420928	NPR-44	FLP-3-6
230	-0.420999	NPR-44	NLP-8-3
231	-0.422313	NPR-44	FLP-1-7
232	-0.42253	NPR-44	PDF-1-3
233	-0.422702	NPR-44	NLP-21-8
234	-0.422942	NPR-44	FLP-3-7
235	-0.423509	NPR-44	FLP-1-3
236	-0.423894	NPR-44	NLP-3-1
237	-0.424029	NPR-44	NLP-4-1
238	-0.424166	NPR-44	NLP-4-2
239	-0.424281	NPR-44	NLP-8-7
240	-0.42443	NPR-44	NLP-55-2
241	-0.425741	NPR-44	NLP-39-2
242	-0.425937	NPR-44	pyroFLP-3-6
243	-0.426795	NPR-44	PDF-1-4
244	-0.427266	NPR-44	NLP-26-9
245	-0.427339	NPR-44	FLP-3-3
246	-0.42748	NPR-44	NLP-25-4
247	-0.427566	NPR-44	NLP-32-4
248	-0.428853	NPR-44	NLP-42-2
249	-0.429668	NPR-44	pyroNLP-17-3
250	-0.430036	NPR-44	pyroNLP-17-2
251	-0.430217	NPR-44	FLP-34-1
252	-0.430309	NPR-44	NLP-62-2
253	-0.43038	NPR-44	NLP-15-4
254	-0.430974	NPR-44	NLP-4-4
255	-0.431273	NPR-44	NLP-20-2
256	-0.431624	NPR-44	FLP-27-3
257	-0.431661	NPR-44	pyroFLP-27-2
258	-0.431804	NPR-44	NLP-38-4
259	-0.432234	NPR-44	NLP-13-5
260	-0.432262	NPR-44	NLP-21-5
261	-0.432592	NPR-44	NLP-35-1
262	-0.432774	NPR-44	NLP-34-1
263	-0.432889	NPR-44	NLP-10-4
264	-0.433051	NPR-44	NLP-67-2
265	-0.433492	NPR-44	NLP-50-2
266	-0.433934	NPR-44	NLP-28-29-30-31-2
267	-0.434089	NPR-44	NLP-26-3
268	-0.434402	NPR-44	NLP-38-6
269	-0.434757	NPR-44	NLP-32-1
270	-0.435061	NPR-44	pyroFLP-3-3
271	-0.43673	NPR-44	NLP-16-3
272	-0.437558	NPR-44	NLP-5-3
273	-0.438211	NPR-44	NLP-7-1
274	-0.43853	NPR-44	NLP-58-1
275	-0.438827	NPR-44	NLP-57-3
276	-0.439126	NPR-44	NLP-39-1
277	-0.439894	NPR-44	pyroNLP-40-3
278	-0.440714	NPR-44	NLP-59-1
279	-0.440906	NPR-44	NLP-32-12
280	-0.44116	NPR-44	FLP-1-5
281	-0.441472	NPR-44	FLP-3-5
282	-0.441865	NPR-44	FLP-26-2
283	-0.442019	NPR-44	NLP-21-7
284	-0.44259	NPR-44	NLP-21-3
285	-0.443402	NPR-44	NLP-9-2
286	-0.443609	NPR-44	NLP-15-2
287	-0.443712	NPR-44	NLP-15-1
288	-0.444045	NPR-44	NLP-73-2
289	-0.445394	NPR-44	NLP-3-3
290	-0.445641	NPR-44	NLP-14-1
291	-0.445789	NPR-44	NLP-15-5
292	-0.446285	NPR-44	FLP-34-2
293	-0.44631	NPR-44	NLP-49-2
294	-0.44657	NPR-44	NLP-27-2
295	-0.446843	NPR-44	pyroNLP-26-8
296	-0.446988	NPR-44	NLP-71-2
297	-0.446997	NPR-44	NLP-30-7
298	-0.447047	NPR-44	pyroNLP-39-1
299	-0.447863	NPR-44	NLP-14-5
300	-0.448409	NPR-44	NLP-35-2
301	-0.448684	NPR-44	FLP-18-7
302	-0.449475	NPR-44	NLP-40-1
303	-0.449545	NPR-44	pyroNLP-28-29-30-31-1
304	-0.450394	NPR-44	FLP-26-5
305	-0.450546	NPR-44	pyroFLP-26-5
306	-0.451185	NPR-44	NLP-4-3
307	-0.451212	NPR-44	NLP-24-6
308	-0.451722	NPR-44	FLP-3-8
309	-0.452177	NPR-44	NLP-20-4
310	-0.452944	NPR-44	NLP-28-29-6
311	-0.452985	NPR-44	NLP-4-6
312	-0.453019	NPR-44	PDF-1-1
313	-0.453423	NPR-44	NLP-33-5
314	-0.453983	NPR-44	NLP-15-6
315	-0.455126	NPR-44	NLP-53-1
316	-0.455433	NPR-44	NLP-42-1
317	-0.457405	NPR-44	FLP-33-1
318	-0.457924	NPR-44	FLP-3-9
319	-0.458197	NPR-44	pyroNLP-25-1
320	-0.458336	NPR-44	NLP-14-4
321	-0.458585	NPR-44	NLP-5-2
322	-0.461118	NPR-44	NLP-32-8
323	-0.461547	NPR-44	NLP-31-7
324	-0.462141	NPR-44	NLP-32-11
325	-0.464036	NPR-44	pyroNLP-31-6
326	-0.465089	NPR-44	NLP-32-2
327	-0.465142	NPR-44	NLP-24-9
328	-0.465616	NPR-44	FLP-27-4
329	-0.466818	NPR-44	pyroNLP-30-6
330	-0.468841	NPR-44	pyroNLP-25-3
331	-0.469956	NPR-44	NLP-73-3
332	-0.470418	NPR-44	NLP-33-3
333	-0.471376	NPR-44	NLP-28-29-7
334	-0.471795	NPR-44	pyroFLP-27-4
335	-0.471925	NPR-44	NLP-15-3
336	-0.473312	NPR-44	pyroNLP-27-1
337	-0.474406	NPR-44	NLP-66-1
338	-0.475088	NPR-44	NLP-32-5
339	-0.475103	NPR-44	NLP-33-1
340	-0.47921	NPR-44	NLP-9-5
341	-0.480161	NPR-44	NLP-16-5
342	-0.480682	NPR-44	PDF-1-2
343	-0.48141	NPR-44	pyroNLP-28-29-5
344	-0.483455	NPR-44	pyroNLP-24-8
345	-0.483532	NPR-44	pyroNLP-33-2
346	-0.484298	NPR-44	NLP-21-2
347	-0.485937	NPR-44	pyroNLP-24-1
348	-0.48612	NPR-44	NLP-9-6
349	-0.487016	NPR-44	NLP-16-6
350	-0.4891	NPR-44	NLP-32-6
351	-0.490643	NPR-44	NLP-18-5
352	-0.501663	NPR-44	NLP-16-7
353	-0.503577	NPR-44	NLP-11-1
354	-0.511294	NPR-44	NLP-11-3
355	-0.516839	NPR-44	NLP-49-1
356	-0.526262	NPR-44	NLP-4-5
357	-0.530833	NPR-44	NLP-36-1
358	-0.531227	NPR-44	NLP-16-4
359	-0.548411	NPR-44	NLP-37-1
360	-0.557532	NPR-44	NLP-16-9
361	-0.557581	NPR-44	pyroNLP-21-10
362	-0.571651	NPR-44	NLP-32-3
363	-0.578206	NPR-44	NLP-32-7
364	-0.597321	NPR-44	NLP-25-5

### Sheet: NPR-33
Rank	DeorphaNN prediction	GPCR	Peptide
1	0.198626	NPR-33	NLP-70-2
2	0.147087	NPR-33	FLP-17-3
3	0.0142664	NPR-33	FLP-4-1
4	-0.0903204	NPR-33	FLP-1-10
5	-0.093379	NPR-33	FLP-9-2
6	-0.163701	NPR-33	FLP-1-1
7	-0.17348	NPR-33	FLP-5-2
8	-0.189159	NPR-33	FLP-18-2
9	-0.217207	NPR-33	FLP-1-2
10	-0.219632	NPR-33	NLP-44-3
11	-0.227085	NPR-33	FLP-14-2
12	-0.230223	NPR-33	NLP-12-1
13	-0.230468	NPR-33	FLP-1-4
14	-0.238542	NPR-33	FLP-1-7
15	-0.239773	NPR-33	FLP-18-5
16	-0.245667	NPR-33	FLP-12-2
17	-0.245926	NPR-33	FLP-11-3
18	-0.24651	NPR-33	FLP-1-3
19	-0.246535	NPR-33	FLP-8-2
20	-0.247221	NPR-33	pyroFLP-18-2
21	-0.247983	NPR-33	FLP-1-9
22	-0.248079	NPR-33	FLP-20-1
23	-0.249103	NPR-33	FLP-18-4
24	-0.251154	NPR-33	FLP-16-1
25	-0.252298	NPR-33	NLP-40-2
26	-0.253612	NPR-33	FLP-18-6
27	-0.259536	NPR-33	FLP-5-1
28	-0.263934	NPR-33	FLP-26-3
29	-0.264896	NPR-33	FLP-12-1
30	-0.265938	NPR-33	NLP-54-1
31	-0.266591	NPR-33	NLP-72-2
32	-0.267501	NPR-33	FLP-20-2
33	-0.267549	NPR-33	pyroFLP-18-4
34	-0.267791	NPR-33	FLP-1-6
35	-0.270115	NPR-33	FLP-2-2
36	-0.271596	NPR-33	FLP-16-2
37	-0.276792	NPR-33	NLP-61-1
38	-0.279963	NPR-33	FLP-20-3
39	-0.282758	NPR-33	NLP-7-1
40	-0.283371	NPR-33	FLP-23-3
41	-0.284482	NPR-33	FLP-4-2
42	-0.286147	NPR-33	NLP-59-2
43	-0.287666	NPR-33	FLP-18-3
44	-0.290269	NPR-33	FLP-18-7
45	-0.291805	NPR-33	FLP-13-3
46	-0.292525	NPR-33	NLP-44-2
47	-0.293547	NPR-33	NLP-63-1
48	-0.296801	NPR-33	FLP-8-1
49	-0.29842	NPR-33	FLP-13-1
50	-0.299218	NPR-33	NLP-51-1
51	-0.300172	NPR-33	NLP-72-1
52	-0.301536	NPR-33	NLP-36-2
53	-0.303694	NPR-33	FLP-14-1
54	-0.304688	NPR-33	NLP-73-1
55	-0.304889	NPR-33	NLP-12-2
56	-0.306742	NPR-33	NLP-23-1
57	-0.308383	NPR-33	NLP-6-4
58	-0.309046	NPR-33	FLP-9-1
59	-0.310009	NPR-33	FLP-24-1
60	-0.310703	NPR-33	NLP-7-2
61	-0.311146	NPR-33	FLP-17-1
62	-0.311508	NPR-33	FLP-5-3
63	-0.312482	NPR-33	FLP-25-1
64	-0.313081	NPR-33	pyroNLP-47-1
65	-0.313336	NPR-33	FLP-28-1
66	-0.314105	NPR-33	FLP-11-1
67	-0.315758	NPR-33	NLP-20-1
68	-0.316307	NPR-33	FLP-25-2
69	-0.316699	NPR-33	NLP-61-2
70	-0.317482	NPR-33	FLP-17-4
71	-0.31856	NPR-33	FLP-17-2
72	-0.319234	NPR-33	FLP-19-1
73	-0.319342	NPR-33	NLP-16-1
74	-0.319481	NPR-33	NLP-54-2
75	-0.319848	NPR-33	NLP-43-1
76	-0.320741	NPR-33	FLP-6-1
77	-0.321353	NPR-33	FLP-2-1
78	-0.321823	NPR-33	NLP-30-4
79	-0.32513	NPR-33	NLP-23-2
80	-0.326231	NPR-33	NLP-32-4
81	-0.326885	NPR-33	FLP-15-1
82	-0.327376	NPR-33	NLP-6-1
83	-0.327491	NPR-33	FLP-6-2
84	-0.32828	NPR-33	FLP-26-1
85	-0.328485	NPR-33	NLP-19-3
86	-0.329569	NPR-33	NTC-1-1
87	-0.331407	NPR-33	FLP-13-6
88	-0.33187	NPR-33	NLP-17-1
89	-0.331892	NPR-33	NLP-38-5
90	-0.33229	NPR-33	NLP-1-2
91	-0.333185	NPR-33	NLP-65-2
92	-0.333726	NPR-33	FLP-21-1
93	-0.333864	NPR-33	PDF-1-2
94	-0.334005	NPR-33	NLP-57-1
95	-0.335191	NPR-33	FLP-1-8
96	-0.335276	NPR-33	FLP-7-1
97	-0.335523	NPR-33	NLP-8-1
98	-0.335665	NPR-33	FLP-26-4
99	-0.336133	NPR-33	FLP-32-1
100	-0.336406	NPR-33	NLP-3-1
101	-0.337368	NPR-33	NLP-32-2
102	-0.337763	NPR-33	NLP-36-3
103	-0.337985	NPR-33	NLP-23-3
104	-0.338291	NPR-33	NLP-69-1
105	-0.338353	NPR-33	NLP-32-9
106	-0.338382	NPR-33	NLP-67-1
107	-0.338789	NPR-33	pyroNLP-17-3
108	-0.339425	NPR-33	NLP-25-4
109	-0.34017	NPR-33	NLP-42-2
110	-0.34071	NPR-33	NLP-7-5
111	-0.340986	NPR-33	NLP-26-3
112	-0.341597	NPR-33	NLP-13-1
113	-0.341951	NPR-33	FLP-3-2
114	-0.34197	NPR-33	NLP-21-3
115	-0.342346	NPR-33	NLP-56-5
116	-0.342848	NPR-33	NLP-26-6
117	-0.343067	NPR-33	FLP-13-7
118	-0.343162	NPR-33	FLP-27-1
119	-0.344569	NPR-33	NLP-18-2
120	-0.344603	NPR-33	FLP-13-4
121	-0.344753	NPR-33	FLP-15-2
122	-0.345007	NPR-33	NLP-26-5
123	-0.345721	NPR-33	NLP-6-3
124	-0.345724	NPR-33	NLP-3-2
125	-0.345773	NPR-33	FLP-3-1
126	-0.346229	NPR-33	NLP-2-1
127	-0.346393	NPR-33	NLP-45-1
128	-0.347009	NPR-33	PDF-1-1
129	-0.347089	NPR-33	FLP-10-1
130	-0.347194	NPR-33	NLP-16-2
131	-0.347365	NPR-33	NLP-1-1
132	-0.347496	NPR-33	FLP-18-1
133	-0.347658	NPR-33	NLP-19-4
134	-0.347998	NPR-33	NLP-19-2
135	-0.348416	NPR-33	NLP-21-6
136	-0.348517	NPR-33	NLP-21-7
137	-0.349202	NPR-33	NLP-10-4
138	-0.34952	NPR-33	NLP-52-1
139	-0.349963	NPR-33	FLP-13-2
140	-0.350107	NPR-33	NLP-44-1
141	-0.350848	NPR-33	NLP-19-1
142	-0.350876	NPR-33	NLP-22-1
143	-0.351559	NPR-33	NLP-6-5
144	-0.352216	NPR-33	NLP-64-2
145	-0.352333	NPR-33	NLP-13-5
146	-0.352519	NPR-33	FLP-19-2
147	-0.352714	NPR-33	FLP-23-1
148	-0.353232	NPR-33	NLP-21-4
149	-0.353386	NPR-33	NLP-26-7
150	-0.353439	NPR-33	NLP-7-4
151	-0.353655	NPR-33	pyroNLP-40-3
152	-0.35366	NPR-33	NLP-62-1
153	-0.353737	NPR-33	NLP-56-4
154	-0.35402	NPR-33	NLP-56-3
155	-0.354096	NPR-33	NLP-67-2
156	-0.354125	NPR-33	FLP-11-2
157	-0.354497	NPR-33	NLP-70-1
158	-0.354662	NPR-33	FLP-3-9
159	-0.354789	NPR-33	NLP-32-1
160	-0.355008	NPR-33	pyroFLP-3-3
161	-0.355435	NPR-33	NLP-10-2
162	-0.356012	NPR-33	NLP-18-4
163	-0.356349	NPR-33	pyroNLP-24-1
164	-0.35635	NPR-33	FLP-3-6
165	-0.356379	NPR-33	NLP-13-6
166	-0.356571	NPR-33	NLP-8-6
167	-0.356657	NPR-33	NLP-28-29-4
168	-0.35686	NPR-33	NLP-3-3
169	-0.357055	NPR-33	FLP-7-4
170	-0.357065	NPR-33	NLP-57-2
171	-0.357192	NPR-33	NLP-18-6
172	-0.357215	NPR-33	NLP-10-1
173	-0.357272	NPR-33	NLP-48-1
174	-0.357284	NPR-33	NLP-64-1
175	-0.357347	NPR-33	NLP-21-1
176	-0.35785	NPR-33	NLP-18-3
177	-0.357888	NPR-33	FLP-7-2
178	-0.359264	NPR-33	FLP-26-5
179	-0.359279	NPR-33	NLP-6-2
180	-0.359282	NPR-33	NLP-2-3
181	-0.359616	NPR-33	NLP-58-2
182	-0.359889	NPR-33	FLP-13-5
183	-0.360361	NPR-33	pyroNLP-39-2
184	-0.360424	NPR-33	NLP-1-3
185	-0.360495	NPR-33	NLP-2-2
186	-0.360621	NPR-33	pyroNLP-26-1
187	-0.360904	NPR-33	NLP-65-1
188	-0.36102	NPR-33	NLP-19-5
189	-0.361548	NPR-33	NLP-4-2
190	-0.361763	NPR-33	pyroFLP-26-5
191	-0.361802	NPR-33	NLP-9-2
192	-0.361997	NPR-33	NLP-41-2
193	-0.362077	NPR-33	FLP-7-5
194	-0.362098	NPR-33	NLP-39-3
195	-0.362882	NPR-33	FLP-7-3
196	-0.363996	NPR-33	FLP-15-3
197	-0.364244	NPR-33	NLP-56-1
198	-0.365014	NPR-33	FLP-1-5
199	-0.365329	NPR-33	FLP-34-4
200	-0.365613	NPR-33	NLP-38-2
201	-0.365928	NPR-33	FLP-22-1
202	-0.366002	NPR-33	pyroFLP-10-1
203	-0.366381	NPR-33	NLP-38-3
204	-0.366566	NPR-33	NLP-26-2
205	-0.366833	NPR-33	FLP-3-4
206	-0.367391	NPR-33	FLP-3-5
207	-0.367568	NPR-33	NLP-21-5
208	-0.367736	NPR-33	FLP-33-2
209	-0.36792	NPR-33	NLP-28-3-29-3-31-4
210	-0.368233	NPR-33	NLP-60-1
211	-0.368468	NPR-33	NLP-71-1
212	-0.368895	NPR-33	NLP-30-31-3
213	-0.369111	NPR-33	NLP-59-1
214	-0.369405	NPR-33	pyroFLP-27-4
215	-0.369468	NPR-33	NLP-20-2
216	-0.369923	NPR-33	NLP-66-1
217	-0.370268	NPR-33	NLP-19-6
218	-0.37074	NPR-33	NLP-18-1
219	-0.370908	NPR-33	pyroNLP-13-3
220	-0.370924	NPR-33	NLP-50-1
221	-0.37245	NPR-33	NLP-8-7
222	-0.372643	NPR-33	FLP-27-4
223	-0.372879	NPR-33	NLP-32-8
224	-0.373124	NPR-33	pyroNLP-17-2
225	-0.373159	NPR-33	PDF-1-4
226	-0.374181	NPR-33	FLP-3-7
227	-0.374689	NPR-33	NLP-68-1
228	-0.374912	NPR-33	NLP-21-8
229	-0.375762	NPR-33	NLP-13-4
230	-0.376088	NPR-33	NLP-36-1
231	-0.376205	NPR-33	pyroFLP-27-2
232	-0.376889	NPR-33	NLP-35-1
233	-0.377173	NPR-33	NLP-30-31-5
234	-0.377235	NPR-33	SNET-1-1
235	-0.377615	NPR-33	FLP-3-8
236	-0.377686	NPR-33	NLP-21-9
237	-0.378277	NPR-33	NLP-8-5
238	-0.378536	NPR-33	NLP-39-2
239	-0.378776	NPR-33	NLP-58-1
240	-0.379587	NPR-33	FLP-3-3
241	-0.379847	NPR-33	NLP-34-2
242	-0.379886	NPR-33	NLP-57-3
243	-0.38029	NPR-33	NLP-15-5
244	-0.380318	NPR-33	NLP-58-3
245	-0.38033	NPR-33	NLP-38-4
246	-0.380351	NPR-33	NLP-10-3
247	-0.380602	NPR-33	NLP-32-5
248	-0.380976	NPR-33	NLP-5-2
249	-0.381053	NPR-33	NLP-32-6
250	-0.381409	NPR-33	NLP-9-6
251	-0.382191	NPR-33	pyroNLP-25-2
252	-0.383162	NPR-33	NLP-38-1
253	-0.38337	NPR-33	NLP-4-3
254	-0.384493	NPR-33	NLP-46-1
255	-0.38457	NPR-33	FLP-23-2
256	-0.385061	NPR-33	PDF-1-3
257	-0.385117	NPR-33	FLP-18-8
258	-0.386418	NPR-33	NLP-16-3
259	-0.386547	NPR-33	NLP-13-2
260	-0.386608	NPR-33	NLP-15-2
261	-0.387036	NPR-33	NLP-14-2
262	-0.387103	NPR-33	NLP-40-4
263	-0.387677	NPR-33	NLP-5-3
264	-0.388623	NPR-33	NLP-15-1
265	-0.389201	NPR-33	NLP-53-1
266	-0.389803	NPR-33	NLP-9-4
267	-0.3904	NPR-33	NLP-8-2
268	-0.390648	NPR-33	NLP-15-4
269	-0.393642	NPR-33	NLP-26-4
270	-0.394115	NPR-33	NLP-9-3
271	-0.394562	NPR-33	NLP-40-1
272	-0.394604	NPR-33	NLP-7-3
273	-0.394814	NPR-33	pyroFLP-3-6
274	-0.395099	NPR-33	NLP-20-3
275	-0.396926	NPR-33	NLP-1-4
276	-0.396948	NPR-33	NLP-9-1
277	-0.397278	NPR-33	NLP-15-3
278	-0.397747	NPR-33	NLP-73-2
279	-0.397832	NPR-33	NLP-62-2
280	-0.398694	NPR-33	NLP-16-5
281	-0.399119	NPR-33	NLP-16-10
282	-0.399188	NPR-33	NLP-21-2
283	-0.399271	NPR-33	NLP-41-1
284	-0.399587	NPR-33	FLP-26-2
285	-0.399665	NPR-33	NLP-38-6
286	-0.400412	NPR-33	NLP-8-4
287	-0.400836	NPR-33	NLP-16-6
288	-0.401325	NPR-33	NLP-68-2
289	-0.402377	NPR-33	NLP-71-2
290	-0.403231	NPR-33	pyroNLP-28-29-30-31-1
291	-0.403664	NPR-33	NLP-9-5
292	-0.403722	NPR-33	NLP-8-3
293	-0.403944	NPR-33	NLP-14-4
294	-0.404512	NPR-33	FLP-34-2
295	-0.405199	NPR-33	NLP-26-9
296	-0.405698	NPR-33	NLP-16-8
297	-0.407563	NPR-33	NLP-14-5
298	-0.407726	NPR-33	pyroNLP-39-1
299	-0.407764	NPR-33	NLP-34-1
300	-0.408972	NPR-33	NLP-5-1
301	-0.409336	NPR-33	FLP-11-4
302	-0.409953	NPR-33	NLP-16-4
303	-0.411337	NPR-33	NLP-32-11
304	-0.414903	NPR-33	NLP-42-1
305	-0.415138	NPR-33	NLP-11-2
306	-0.415401	NPR-33	NLP-39-1
307	-0.416261	NPR-33	NLP-56-2
308	-0.416416	NPR-33	pyroFLP-23-2
309	-0.416585	NPR-33	NLP-32-7
310	-0.41667	NPR-33	NLP-30-7
311	-0.417263	NPR-33	NLP-24-7
312	-0.418642	NPR-33	pyroNLP-26-8
313	-0.418762	NPR-33	NLP-11-3
314	-0.41917	NPR-33	NLP-49-2
315	-0.419841	NPR-33	NLP-31-7
316	-0.420424	NPR-33	FLP-34-3
317	-0.421348	NPR-33	NLP-24-6
318	-0.421393	NPR-33	NLP-24-3
319	-0.421827	NPR-33	NLP-55-2
320	-0.423493	NPR-33	NLP-14-3
321	-0.423859	NPR-33	pyroNLP-25-1
322	-0.424002	NPR-33	NLP-33-3
323	-0.42463	NPR-33	NLP-33-5
324	-0.425339	NPR-33	NLP-13-7
325	-0.425959	NPR-33	NLP-20-4
326	-0.426333	NPR-33	NLP-15-6
327	-0.427033	NPR-33	pyroNLP-31-6
328	-0.427678	NPR-33	NLP-8-8
329	-0.428111	NPR-33	NLP-35-2
330	-0.430624	NPR-33	NLP-28-29-7
331	-0.43094	NPR-33	NLP-4-6
332	-0.431692	NPR-33	NLP-73-3
333	-0.43177	NPR-33	pyroNLP-21-10
334	-0.432244	NPR-33	FLP-27-3
335	-0.433086	NPR-33	pyroNLP-25-3
336	-0.433348	NPR-33	NLP-24-9
337	-0.433892	NPR-33	NLP-11-1
338	-0.434205	NPR-33	NLP-24-5
339	-0.434628	NPR-33	pyroNLP-27-1
340	-0.436029	NPR-33	NLP-32-12
341	-0.437903	NPR-33	NLP-50-2
342	-0.439871	NPR-33	NLP-16-7
343	-0.439887	NPR-33	pyroFLP-27-3
344	-0.440775	NPR-33	pyroNLP-28-29-5
345	-0.441424	NPR-33	NLP-4-4
346	-0.442587	NPR-33	pyroNLP-30-6
347	-0.44329	NPR-33	NLP-27-2
348	-0.443677	NPR-33	NLP-28-29-6
349	-0.444411	NPR-33	NLP-33-1
350	-0.446465	NPR-33	FLP-34-1
351	-0.44669	NPR-33	NLP-4-1
352	-0.447925	NPR-33	NLP-28-29-30-31-2
353	-0.451061	NPR-33	NLP-14-1
354	-0.45108	NPR-33	NLP-4-5
355	-0.452939	NPR-33	NLP-55-1
356	-0.457424	NPR-33	FLP-33-1
357	-0.459972	NPR-33	pyroNLP-33-2
358	-0.460664	NPR-33	pyroNLP-24-8
359	-0.462552	NPR-33	NLP-24-2
360	-0.46502	NPR-33	NLP-16-9
361	-0.465701	NPR-33	NLP-49-1
362	-0.468294	NPR-33	NLP-37-1
363	-0.470368	NPR-33	NLP-18-5
364	-0.496865	NPR-33	NLP-25-5
