## Supplemental Data 1 for "DeorphaNN: Virtual screening of GPCR peptide agonists using AlphaFold-predicted active-state complexes and deep learning embeddings"

### Sheet: Sheet1
		Supplemental Data 1
		Tab 1: Names and sequences of C. elegans GPCRs in the training dataset
		Tab 2: Names and sequences of C. elegans peptides in the training dataset. Post-translationally modified residues have been removed.
		Tab 3: Experimentally verified GPCR-peptide agonists
		Tab 4: Names and sequences of C. elegans pepitdes not in the training dataset

### Sheet: C. elegans GPCRs
GPCR name	GPCR sequence
AEX-2-1	MNSTDIIANVTKPFVENLTLGETAFYISCGIVGTVFNALVLWIALTYINTEDKPRQIIVINMTVADLLMCIVYMKTRPWLSHFNLWLCHPYYVIIWTCQMCSCLNLVWLNVDKLIYIQFPLHYYQIVNRKRLLWITAATWGGLYAMNIALVTFLKITRGSCLGVSLNPYVYLLSPIFYVVMILTSFSLSALIYCIAHNLTHMEERQRSKLFRRLFFLFSSTLWTFFTCLPYRLLYLFSIFCGETCQINNYYKTATNLFFRLLIVGIMINPVITIWTQRIYRLRLMRMFGRLRENSSTEVLMVSNRRASERPPEHTPLRCDM
CKR-1-1	MPKECSVIISPYTIMISSIFLLCLILSLLGNAIVILTILGKSHRSRSITNFYLLNLAFADLLRSIICIPSTLLGELTQCWLLGAAMCKIVAFLQPVGVCASAYTLAVIAIERYYAICRPLESRKWQTKKRALITISLVWCFSFSANLTSLFLYDANPGKFTCDSTKGPLVDFIYQLYLTFTLLFVPLALMVGLYGNVIITLNTAINSDHPTVEQQMIEKTLPSRASFSDWFVSAVQRVPSMKVVSKTFQFKEKNSLSIPQTSGLSVRPSRSSFSSFFSTPRGSFDVTMLLRSTNQEKILIAKKKVTRMLITLVIVFAFCWVPSYLYWLLLRMAELAATDLWNPGLNSSLTIMTYISSLANPITYCFMNKSFRSSVLAYCRPKPKRPLTRCSALPTRKSP…
CKR-2-1	MSTVHQEEICRFRGTTENYTIAVTFFMIFLLSVVGNSVVLIVIIKQRAMRSITNIYLMNLAASDMMLSVVCMPPTLVSMVMNCWMFGNYMCKILAYLQPVVVTASAYTLAVIAFERYFAICKPLHSRIWQTRSHAYAMITLVWVIAIAANILMLFMYEQQTYSSNGYTCAPIHPPIYHFAYQVYMTVVLLVIPLVVMAGLYGNVITSLKSGIKLEIASVDPPLATATTTAIVASMTDEQKLSFWNKLSNKLTFSQQDKTVQHPNFGHRKSDTSICLENPSLRSTHTQKSAMAKQRVIKMLIVVVIIFFCCWTPSYIWWLLLIAGDSFQSLNLSVWNSDINTFITLLTYISSCTNPITYCFLNKKFRNAVYATFGRKKNMRHHFQKVGLVDIHSTTSSRF
DMSR-1-1	MEFTECKTTFIHLPDKSFLYDVFVSVYNFYHPIHAYLSIFLCVLGTIANFCNIVVLTRRTMRTPVNMILTAMASCDTVVLFSNLIYTTHYSFVAFKFCHPKHWSYSWALFLIAHAHLSLVAHSSSVWLSVMLALVRYVTLRSRGNMGGMQVTLRHSYYAVAVTVSLVAVLNAPNFLNYKINEQPLNETCTDLDPMFWNSPAYLPGIADIAKANSCLVFRLSYWISGMVFKVLPCALLSLFVWLLLRILREVRENRQRLLKNSQHRPPNQTTTRNGQRLSISVAGNEKLGRNGSLRGRGERVDRTTHMLLAIVAVMLVTELPQGIMAVLSGMCSEEFRIYIYNNLGDILDLFSLCGSCCSFIIYCSMSGQFRNEFHRVFVPAKVRCLRMSSPSIRRPSDA…
DMSR-1-2	MEFTECKTTFIHLPDKSFLYDVFVSVYNFYHPIHAYLSIFLCVLGTIANFCNIVVLTRRTMRTPVNMILTAMASCDTVVLFSNLIYTTHYSFVAFKFCHPKHWSYSWALFLIAHAHLSLVAHSSSVWLSVMLALVRYVTLRSRGNMGGMQVTLRHSYYAVAVTVSLVAVLNAPNFLNYKINEQPLNETCTDLDPMFWNSPAYLPGIADIAKANSCLVFRLSYWISGMVFKVLPCALLSLFVWLLLRILREVRENRQRLLKNSQHRPPNQTTTRNGQRLSISVAGNEKLGRNGSLRGRGERVDRTTHMLLAIVAVMLVTELPQGIMAVLSGMCSEEFRIYIYNNLGDILDLFSLCGSCCSFIIYCSMSGQFRNEFHRVFVPAKVRCLRMSSPSIRRPSDA…
DMSR-2-1	MSCMGLNTTELQEARDYFRQLLLPFTASFTMFHNYIYVFLCVIGVFANISIVVVLLRPAMRKSPFNLFLVVIAVCDASLMATYLTYKHVELCHPWYFSFPWAIYTKFYAIFSVFVHSCSLWLTVNMAILRFLVLYRGSRSETRIPQCNGFGAAFVAIVLAFAIACIGCLPIFIRYRIIEGEVGAVPDLCLEGKYSTDWQPNDMIQFYGLSQPLWWNCDWERINYWMAALILKLIPCLLLTIFMTLLVRMLIEARERRSRLCGGMGNGNSQAERTTAMLTGIVAIFLITELPQGVLTFAAGANPRLTFLTLQMNNVFDLLSLINSAVNFVLCALMSHVFRREFLQTFGVCCPQSSENHSGAPINKTSNRSILSTFSNIAKPKTSKKNGFLPVPTNCPDDK…
DMSR-3-1	MSSNLTDTTTTVFETFLLEYGRIIHPPMVLLLCISGALGHMLTITTLSSMLNPTNMFLISMSCSQLALCINFLYSTFFKFMSDQLCQPFFFSYYLATTMHFSVTVSVLVHMSAVFHVVALSLIRFFSLAQLSSVNSNVQWFTWQKSRVAIIMIYVSVIFLCIPLHFTSQVTEVSENEGCAERYPALRNKVAYQLSYTQSIWLRNLNFWLFYLVAKVVPSIILCIMTCLILDQLKKIQVLSARFSSVERDKQHSRTTNMILAIMILFIIVELPQGVLAVLSTVTSVKLIYELGDLTELFTLLTSIIIFTLLCSMNGKIRSAFKELSCVRSIGRIFATMCPPPSPVAASISGHDALLEHNTIIITNCHIDKSENYAVL
DMSR-5-1	MCTQDLPLFDLENNSTIYFFDQLIAFNQVYTVLHRYLCLFVCFFGVLLNSLHFYVLTRKAMRVYIINALLCAMSICDIITMTSYFIYILRFRIFDTPSTIIGYSYPWLIFLITHVTSSIALHTTSLYLSVIMAYIRWTALDRLDAKWINHGALKQILIFTALIVSVISIPTVMVHKIVPVTEVLGMNETDLLEGAKFDGLYTVQLDETKINGCALFRVNLWITGIMFKALPCLLILWFTIALIYKLVQMSEKRKILRGEKRENVEFQLLATSATPTTTTRNEASPRLRKVSQCSRNVSIDRTTLMLIIMLVVFLCTEMPQGLLSILSAIYPTHVHTMIYVNVGEVLDLMSLINCLTSFIVYCVMSTTYRATVKSVLCRSTSRRTVFKNTHLLLDSYRIQ…
DMSR-6-1	MECNDSRLFDTNNNLTYFVIEQFYRFRYLYSNVHPFLSFILCVLGLAANAIHITVLTRPRMRHSSVHTVLVCIAISDMGTMTSYLMYISRFEFLSDKEGYSYFWALFLKCHAMLSIALHAITLYLVVLMAFIRLSAMKLTTSRWLDHTRALTSAIFIALFVFIMCVPTLLAHQIDETTRGVTMNGMYYKYSVGFSTLMMQNGCSLMKGNLWLTGIFLKAIPCLLLLTFTIALINRLRENNEKRKILIKEERAKKRGDFTTYMLLLMVTVFLFTELPQGIMAILNALFTTQFHQMVYLNLADVLDLLSLINCYVAFLVYSFTSSRYRQTLFSLLPLTKISYSGISTRQGTLKSHQHPGAKTLVQRANSVEVASARSPLVDKAAITRPNSAQPTDF
DMSR-7-1	MECPHDAQLFDPNSNSTQAFLRKLAHFQRWYQPIHGYVCVLICVFGIFTNFVHVAVLSRPNMRNSAVNCILTAVAVCDIGTMASYLIYIIHFVLRRNNSCTPTFTHSWLQFLLWHVVLSITLHTTSLWLAVAMAFIRRMTLRVTALNSQWQRPKFAWKLCLGIYMVVFVLCIPNMLVHEIARVEGNDWRPGKTCQKFASNYSEPVYTFMVSHAATINNCRLFKWNIWMIGILFKIIPCILLIFLSFGLVSKIRDAEKHRRKLTSVPSNASTDSKPLKKKNGTSDRTTLMLVVILLVFLITEFPQGIISILCAIFTTDVHRYLYFYIGDVLDLLSLVNSSVNFVLYCVMSSRYRQTFWEVIIPSWACGLWTTRRGSPTELSQLQLNNSLRLGRKQSYTPL…
DMSR-8-2	MGSVNFTGAEWLETAVTNINTAYAHIHPYVSVILCLAGTAMNIVTVIVLTRPSMRSAVNSLLCAIALCDILVMTSVLVFVTHFLLFAGYRCDPTDYNIYWAYFLYYHSQATVIFHATSIWLTVLLAQIRVFSIRRATSVAGESVTNQMTCIIAVTTFIVVCLLNVPNMLTFEIIETPASLWLQCKANETAEDDMLVYLVAPSDHCGLLNIAFWTNGVLFKVVPCLLLTFSIVALVSIIRDVGKRRKQLAQVMNKKRMPRDHTTPMLVAVLSIFLFAELPQGVLHVFNAIFTKETFYDKIYIHLGDVMDVLSLLNSAVNFIIYCAMSRKFRAVFIQIFLTCLPQKIIRKYAMEAFLDVEVSRMRPTADMTKSEQLALTSHRVSASSVLLPISRPDPPRMY…
EGL-6-1	MGKWTELGLSGRENATNVSSRAITDKSFLQYYDEIHIPLSISICIFGAASNVFNIIVLTRKRMRTPINILLTGLSIAQWLLATNYFLYLLLEYYRYQCVQLLWSEAFTRYRFFNVNLNTVFHTIAFTTTIVVAVFRYCALKFPIQANRFIYKCQPAIAANVIIWIIIPIISLPLFFISEVKIVARDHVAYDLQCEMEGPLYDLSYQESPLLVSAVFWAFGIVFKLLPSLILSILLIALIRSLKSVERRRKNWKRTQGANICTNSERKAKRKLTTRPRTTRMLVIILLLCVMVELPMGILNLCVAIYGEEFGNRYYDPVGNLMEMLTLLYSSVSFVLYCTMSNEYLSTFRALFFPWTRKNSLRGTRRSWNHRHDDETKSPRTFLINRTAPSSYVGS
EGL-6-2	MNDTLICTYFECYIHMFAMYYDEIHIPLSISICIFGAASNVFNIIVLTRKRMRTPINILLTGLSIAQWLLATNYFLYLLLEYYRYQCVQLLWSEAFTRYRFFNVNLNTVFHTIAFTTTIVVAVFRYCALKFPIQANRFIYKCQPAIAANVIIWIIIPIISLPLFFISEVKIVARDHVAYDLQCEMEGPLYDLSYQESPLLVSAVFWAFGIVFKLLPSLILSILLIALIRSLKSVERRRKNWKRTQGANICTNSERKAKRKLTTRPRTTRMLVIILLLCVMVELPMGILNLCVAIYGEEFGNRYYDPVGNLMEMLTLLYSSVSFVLYCTMSNEYLSTFRALFFPWTRKNSLRGTRRSWNHRHDDETKSPRTFLINRTAPSSYVGS
FRPR-15-1	MSLDDEFNKCQEIEFTHAQFLFRSYLFPFVYLFGIISNSINICVFSQKSMRNHTVNWFFLALSFSDLLTLVASIFVFSVPVYAENSHNPEYIDLSVQLIVWFYPLAQIGLTMSVYVTILVSVHRYLGVCHPFLIRRISNSNAVKAVIVAAIVFAFVFNASRWFELHAQPCSFGTEGQTNSSVVYPTSLMMNRMYTLIFRNAAYTIVMFFLPFAILTYVNLRIIATLKQSYKMRKAMTTSRSKRSDSTVPTDTIVTKIDGYSAVVPVENGEKGNGILMGGANNGSVKNDKKENGVTVMLVAITTEFLLFNLIAFATNIIELSSIRFFADLETLLVELSTFLVNVNGASTIIIYLIFGSKYRNVFIRLFRKNLGHNFCGKSPKRPIGYSQAHFETTQLLDN…
FRPR-16-1	MNRYEFYELKSWMYLPVIFIGLLGNFASFLVYRTAPMRKSTVGTLLLILSLIDILLLILITPIFVLVFLPLWQDQWQKYSFHMSFFAYSTRYVYPLCMMTKSCSLYLMVLITIERWIAVCRPLQAKVLCTNRNTMKAGIFIIIFSIVFNFPRFFDYKIGDGYLSEMWMLDTEKHWWYFMFYFIILSVIFDYFLPFLIMTIANYHVIRALQESDEVITGLAVQKRKDQKTTVMLLVVTIFFAFCHLFSMFLKVAESIFGGFLTQTSFYWEVFAEFTIFLIIFHTSSTFFIYYGFSEKFRTIFHDIIRCRQRLDDVKCSTYLPVNSSGAVSESKTRKAPAIV
FRPR-18-1	MESQQLMACAILVIVLVGIFGNSLSFILFSRPHMRSSSVNVLLCALSFFDFSLLTLSIPIFVIPNLDLWANDLSLSTYMAYILKLIYPINLMMQTCSVYIMVMITLERWVAVCRPLQVRVWCTPRKSRNAILVIIVSAFLYNFVRFFEYRFVVTESGALYEKWLRDPGKHRWYYVGYYTILYIVTHFLVPFSVMAFANGHVIVAMCKLSKTRQMLTRQQQREQSTTVMLLIVTFVFAICNTLPFLLNVSESIFPTLFQDESTRGLAYWLNDLSNLLVVLNSGTTFIIYFTFSEKYRQTLVFILKNGCCATVSDYNNYTAMSRTASMRISSETGGQIQRQGSKMSNSSYRKPILNAHLSEPLIGRSSQTNLHAEKKRTLLVGVQRTNLQTPCSFRRAQIT…
FRPR-18-2	MESQQLMACAILVIVLVGIFGNSLSFILFSRPHMRSSSVNVLLCALSFFDFSLLTLSIPIFVIPNLDLWANDLSLSTYMAYILKLIYPINLMMQTCSVYIMVMITLERWVAVCRPLQVRVWCTPRKSRNAILVIIVSAFLYNFVRFFEYRFVVTESGALYEKWLRDPGKHRWYYVGYYTILYIVTHFLVPFSVMAFANGHVIVAMCKLSKTRQMLTRQQQREQSTTVMLLIVTFVFAICNTLPFLLNVSESIFPTLFQDESTRGLAYWLNDLSNLLVVLNSGTTFIIYFTFSEKYRQTLVFILKNGCCATVSDYNNYTAMSRTASMRISSETGGQIQRQGSKMSNSSRSSDVLLKPIYMQKRSERFSSEYNERTCKHLAPFEEHKLPKLPSEKRKKKLH…
FRPR-19-1	MTTDANFTGDPSPLVSVLGLIKSPDLMIGSTEVPLFEEEDMCTPLNISCACHTDYSSYEGLERVFLGLVAVPVIMFGILANVTSMRIFTHRIMSGSSINWYLAVLSASDTLILFSAFFVLSLPRFGEYLTWWRANYISYSVTPCMYGLMMTAQTCSVFMTVGVSVHRYIGVCHPYKSVEWLPKKRVTTFIIGLLTFSVIFNTTRFFEVHISNVCYRENIDYYMPSLQPTALRMNDLYRQIFFGWAYTIVMYVVPFTLLIALNSMVLSAVRRSRRMHMVSQCGAESEEFSKKAERKERQTSIMLISIVLLFIACNTLAFVCNIMENMGTEGAIYQTLVTFNNLLVIINASCNICVYMLFSGKYRMLLRYYLFCDWSRQGELLVSSVLN
FRPR-19-2	MTTDANFTGDPSPLVSVLGLIKSPDLMIGSTEVPLFEEEDMCTPLNISCACHTDYSSYEGLERVFLGLVAVPVIMFGILANVTSMRIFTHRIMSGSSINWYLAVLSASDTLILFSAFFVLSLPRFGEYLTWWRANYISYSVTPCMYGLMMTAQTCSVFMTVGVSVHRYIGVCHPYKSVEWLPKKRVTTFIIGLLTFSVIFNTTRFFEVHISNVCYRENIDYYMPSLQPTALRMNDLYRQIFFGWAYTIVMYVVPFTLLIALNSMVLSAVRRSRRMHMVSQCGAESEEFSKKAERKERQTSIMLISIVLLFIACNTLAFVCNIMENMGTEGAIYQTLVTFNNLLVIINASCNICVYMLFSGKYRMLLRYYLFCDWSRQGELLIDRLEKSQT
FRPR-3-1	MLLLLSRVLVNVMVLMCFGGILTNFISFYIYTRKTFRKKSINVLLAALSMSDLCVCVLAIPVFASTQLQQVIPPTITAMIMVYLYPVTIMFQSVSVWLLVSITIDRYLAVCHPFMVNTYCTRNRALITVGVVVIFSVAYNLIRIWEYTINFDVAPENRTIEDLVVPKLRANPHFLLWYQNVATLVSQFAFPLTVLCVLNIQVARTIIEASEQRRELVASVKREHSTAKMMIMVVLVFLVCYIFSFILNIWEILDKETFGGDIGWFMNDINNVLIVVNSTSAIVFYYKYSTRFRNQARTLPGIRWYASMSKFNVYDTEATSNRTMVTRYKESMISIRGTSTRLSSSHNLLYKPSYSKPCDI
FRPR-4-1	MMDSMDFHRIMAFVYLPTILIGLLGNLLSLYAYSRKNRKSMVGFLLYSLSVSDIFLLVFALPLFSIMYLPIWTDEQRSFVVAYTAKYVYPLCMMAKTCSLYIMVLITIERWIAVCRPLEVQIWCRYTTSSYSIAAIITFAVVLNFARFFEFEIEYIDGLAFFRRDLLDSEKHWWYFMFYFIIISIIFDYLVPFVIMFVANMLIISELRRTKKERSLMTIQQQKEQNTTVMLLVITIFFGFCHFFSMALKLAESFVGKFLTIQNIYLEMFGEIFNYLIIIHTASTFFIYYMFSEKFRQIIKGIWRPDQYRHGSLPDGTLNITDRYQKIL
FRPR-6-1	MQLTGWPEYVSMIYLPIILVGLVGNGLSLYVYTTPNMRKSTVAFLLYSLSICDIFVLLFALPLYSISYLPIWDNVYGAWSMRRMFIAFSTKFFYPLCMTAKTASLYIMVVITVERWIAVCRPLQVHIWCTFKNSVRIVIAIITFSIILNFPKFFEYQIGYSDALGYWPKRGILDAEEHWWYYISYFIIISVIFDYLLPFVIMFIANMKVINELRKSRKERALLTTSLQKEQNTTVMLLVVTILFGFCHFFSMALKLFESIFKDFLNRHNEYFEVMIEVSNILIVIHIGTTFFIYYFFSARFRNILCYLFKKRSNLPDNSLTDLNKRKLLQKSDSICTSLAKTSPKTSMA
FRPR-7-1	MADATTASPSTTFIAFIFDWALYFIQMLSHLLNGYFTAFFVFTGIILNLLSVSIFLRKERAGTPAIQYYLVTLTLWQTALLANAFLLYSFPNLWWGHLVSQGTYVYLYPYVYTFANTTHTGSVWIVLTLTIDRYLALCQPLKHRAIGKKRRVRRLMIVVSAMAVMFSIPRFFEVHVILICDEDQLSCVATIDRTELFDNRLYWTIYHVILAMVFVTLLPCLILFALTLRITIALRSAIAKRKSLCAPNSDIDTRCKSIKSSRYNSSRYSRKDHKSNIMLVLVIAKFLVSDILPTVIDVLEHVVGQSAFMRSPLASLFVDISNFLIVLNCSSNFWVFFVWGKRFRRSCRKCIKSTLIGACIYDMAQWNNDSEVSLCAPSSFTTGNATKVYGSTERSFRYK…
FRPR-7-2	MADATTASPSTTFIAFIFDWALYFIQMLSHLLNGYFTAFFVFTGIILNLLSVSIFLRKERAGTPAIQYYLVTLTLWQTALLANAFLLYSFPNLWWGHLVSQGTYVYLYPYVYTFANTTHTGSVWIVLTLTIDRYLALCQPLKHRAIGKKRRVRRLMIVVSAMAVMFSIPRFFEVHVILICDEDQLSCVATIDRTELFDNRLYWTIYHVILAMVFVTLLPCLILFALTLRITIALRSAIAKRKSLCAPNSDIDTRCKSIKSSRYNSSRKDHKSNIMLVLVIAKFLVSDILPTVIDVLEHVVGQSAFMRSPLASLFVDISNFLIVLNCSSNFWVFFVWGKRFRRSCRKCIKSTLIGACIYDMAQWNNDSEVSLCAPSSFTTGNATKVYGSTERSFRYKRNM…
FRPR-8-1	MNSTVISLLNNSTLVTTDQPGFSGSTKGTCSYPTNFAEVDYISTYIYLLAIPTICVLGAGAAVMCIVVFTRKQMRSSLNVYLAGLSVFDLILLSFSALIFSPLQGCVLQGHGDTAVCHFFWRSTPWTLPISNIAQCGSVWTCVAVTVDRFLAVNYPLHSKIWCTPRRATTILIAITVFSILFKAPMFFELTNDDCGRLRTSFLRDNKYYKEYYVTFGYLIALLLIPWTVMIILNVFVVKAVHKAYKIRRSMQGGKNNQEEKDRRNSLRCTLMAIAMVLTFLIFNVVAAVNNLAETVFEVSLGFWSPIGNLLICLNSASNIVIYSLFGARFRQMCVLMLCGRQSRWMEWLKVGRSMVSDWDGRDGTTRKTSLDASTALLSARSSRRWSKRSQSGAPHQAA…
FRPR-9-1	MTSTVIYVPDIQELPECEPSVFNDIQATIRLFGGMPIAIFGFITNVINVIVFCDPEMRCSLVNHFLLVLSISDLVLLVCNFFMLIFPVIASMSNSYLLHDYYPVFLWFAYPVGLSTQTCGVYLTVLVSVHRYLGVCHPFRAKRWVSGKPVKWAIIGSIIFSIVINLHTWLELDIRPCYSINFNAPISSIILTSLRQKSSYNLITKCIMYTLIMFIIPFITLIIVNCRIVVALKESTRMRNGQSMKKSTQSRFTWKSLDKRIMNNFRMLKGAKYSELFGRFGRLNFNPLKTPSLLKTNGNSLRDRSVTLMLLAIVAIFLCCNCLAFCNNIYENVQHVKKHASDSQSLNQTSFVPEIEEQSQDYDGEWSIFNEWNFDLSVEISNLLISLNSSSSMFVYLIF…
FRPR-9-2	MTSTVIYVPDIQELPECEPSVFNDIQATIRLFGGMPIAIFGFITNVINVIVFCDPEMRCSLVNHFLLVLSISDLVLLVCNFFMLIFPVIASMSNSYLLHDYYPVFLWFAYPVGLSTQTCGVYLTVLVSVHRYLGVCHPFRAKRWVSGKPVKWAIIGSIIFSIVINLHTWLELDIRPCYSINFNAPISSIILTSLRQKSSYNLITKCIMYTLIMFIIPFITLIIVNCRIVVALKESTRMRNGQSMKKSTQSRIMNNFRMLKGAKYSELFGRFGRLNFNPLKTPSLLKTNGNSLRDRSVTLMLLAIVAIFLCCNCLAFCNNIYENVQHVKKHASDSQSLNQTSFVPEIEEQSQDYDGEWSIFNEWNFDLSVEISNLLISLNSSSSMFVYLIFSSKYRSIIK…
GNRR-1-1	MTTINCSRSVPPDVTVNDSVLSIVFTYLALFILAFVGNVTMFLILCRNQLVKVRRVHSLLLHMNIAHLLVTLVVMPKEILHNYMVAWFAGDVMCRICKFFDVFAISLSMNVLICITLDRFYSIFFPLYAMRARKSVQRMVSFAWTISFVTSAPQLYLFKTATHPCFDWYTQCVSKNFIGELSNDVVFFFSIVNIIQVYIAPLFVTVVCYSLILWRISRKSKLVGEKESEKSSELLLRRNGQNNLEKAKSRTLKMTFVIVLAFIFCWTPYSILMFLHFLRHTDWIPKDIRKFIYAFAVLNSAISPYLYGYFSFDIRKELQLLFACSKATAADRHLSCSANVSRNQVTERMRKRSASACNFDGGKTNNTLSPRPPRGHSLRHKPSSSGIDKRNHNVQLEII…
GNRR-3-1	MNNSTSDTFVMMHSTSEVIEMFYQLAFFIIGTPINIFAFVKTSRNVREGGVESRLVKLSRQLLIAHIMVLFMYGIWRSYWIYNIVWTQGDIMCRVFSFLCALPFHLWSNMVAAIAIDMLCCITSPLSSYRTGANRVNWLITLAWGFAVVCASPMSILRGTIQINDEDMYQCYPRTDVFNDDVLIAFNLFHVITSFYIPLLIVIICYLAIGVSIRKQMAERRLLQDGGQSGQKTNNTKARFLRASVAIICTFLFTWLPYQVLALLRIVCVSENCQEIVSKLNWLQAIIIASTCINPFLYRFGTEPKRNSYYCSTMDTAGKEEVGLSADRRRSGKPRPSGLLPQQIAHTENKTPPKCRLEVHAPRFENRRASQIDSKTPKVMRFRCTGSLDGKAGRC
GNRR-6-1	MFDRQMEVDNSTIVETVAPTYLISDYIEIAYLGLVLLFGVPANAVILQKLIKEMKMSNRDMVKSGFVMLKINLNITDLLILTYSLGKLIWLITYKWIGGDYACRFYQMFSMFSLYSSSNIVMCIALDRLRNVIYANQIHTKTDKISTVSILAYSSWLAALVCSLPQFFLFQTIEVYPNFVQCSDIWQIRRHSQDDIAFFGKDSFVLTQTFENSYNIAHLLLVFWGPLIVLIVTYAVIATKLTKYSLKAPGTQSMRRPMPTAADDLPKEVVVHVNVEDGLLKKEGSIKKVVRCCAEELITKQHRKKSNRRMRAKESTTTTSSTSTRMPTWRKQMRSRVFRTTMLVILTHFLFWFPYNALGLMKYINQSMFEVLSANANIFKDLQILITLINPFLYGFSTGN
NMUR-1-1	MLQACLNTTEDQCDCLAFNCPIVYSHSESEKEACYMEHCFISKRALDDVTLYKVTALYIFIFLVGVIGNTTTCLVMKKHPMMKTHASMYLMNLAVSDLVTLCVGLPFEVMMNWNQYPWPFPDYICNLKALIAETTSSVSILTILIFAIERYVAVCHPLFLMKVQPFKRNIGTIIGFTWIFSILCAMPFAIHHRADYIMKSWPGTDNRIPVKSSKMCMIAVMFEPKLASTFKILFHFSAIAFFALPLFTIVILYARIACKVSSNRTIQPGELDITEELQMRINAILCAIVSAFFICYLPFQLQRLLFFYFDNEVILTWVNQYMYFISGFLFYLATIINPIAYNLASSRFRRAFKDILIDYCWRGGSERYPRSSFSKYSLAHTPLRQAMSNRVPILDSKTNA
NMUR-2-1	MSQCTVEYNVSEITEYVLSTLGERCQSAGIVIPTVIIYGTIFLLGLFGNICTCIVIAANKSMHNPTNYYLFSLAVSDIIALILGLPMEFYQSLDYSYPYRFSEGICKARAFLIEFTSYASIMIICCFSFERWLAICHPLRSKIFSTLWRANVLIILAWTISFVCALPIAFIVQINKLPLPEDAKYQPWTNKVSTDGIFVLHTEFCAMNQSRPDQQKMIIIFAFTVFFVIPAIAIVIMYAHIAVQLESSEIDLKGDKMVKKRRNKSNRTVLKMLLSVVITFFICWLPFHIQRLLSVYTTWSETTTISPPVQFLSMIVFYISGFCYYSNSAANPILYNILSQKYRSAFCRTILGDHIANFVFKGHQRPGQSKRCSSSTEAEQRTLMTRGSVRVDKPHRKLE…
NPR-1-1	MEVENFTDCQVYWKVYPDPSQSIYAIVPFLTVYLFLFFLGLFGNVTLIYVTCSHKALLSVQNIFILNLAASDCMMCILSLPITPITNVYKNWYFGNLLCHLIPCIQGISIFVCTFSLGAIALDRYILVVRPHSTPLSQRGAFLTTVLLWILSFVVTLPYAFNMQMIEYTEERICGYFCTEKWESAKSRRAYTMIVMLAQFVVPFAVMAFCYANIVSVLSKRAQTKIRKMVERTSALESSCAFPSHGLEQYENELNEFLDKQEKEKQRVVLQNRRTTSILVTMVVWFGITWLPHNVISLIIEYDDTQSFFRLYGRDDYDISYLLNLFTHSIAMSNNVLNPVLYAWLNPSFRQLVIKTYFGDRRKSDRIINQTSVYKTKIVHDTKHLNGRAKIGGGGSHEA…
NPR-10-1	MSSSNHCIDIRAYLWQTKHDLTLHPIPIAILATIYTIIVVVGVTGNLLVVMSVMRFKVLQSVRNMFIVSLSVSDIFVAIVSGSVTPITAFSKVWLFGGPLCHLLPLLQGTALSFSTLTLTAIAIDRYILICHPTKEPIRKDQALKMISFNSAISVGLSVPLFMKQELMQFRNYCGEYCSENWGPDAYLRSVYGTVVFIIQFVFPLITITFCYASISIKLRRGVFVRGSQKELMSEARRQLTQRRLRTNRMLIIMTVTFALSWLPSVGFNFLRDYSALPGIIDSQDYLFGIIFHCISMTSVIVNPFLYGYCNEHFRAAFAALLDTVKAACGMRRGNPACSQLLSTHFESTTRRSVTTTIPSSI
NPR-11-1	MGSVNESCDNYVEIFNKINYFFRDDQVINGTEYSPKEFGYFITFAYMLIILFGAIGNFLTIIVVILNPAMRTTRNFFILNLALSDFFVCIVTAPTTLYTVLYMFWPFSRTLCKIAGSLQGFNIFLSTFSIASIAVDRYVLIIFPTKRERQQNLSFCFFIMIWVISLILAVPLLQASDLTPVFVEPSCDLALYICHEQNEIWEKMIISKGTYTLAVLITQYAFPLFSLVFAYSRIAHRMKLRFANRNQNVTTNTNTSQRRRSVVERQRRTHLLLVCVVAVFAVAWLPLNVFHIFNTFELVNSFSVTTFSICHCLAMCSACLNPLIYAFFNHNFRIEFMHLFDRVGLRSLRVVIFGEQESLKKSMRTEFRSRGGCKTVTTAEPATFQRMNESMILSAMEQD…
NPR-12-1	MQPPNSTGQWTEIHCDWFAEMQNYQNSLYKINFDGSPIVPMYGLVCSFGALANFIVLLAFVRTANLRNLRNSFIVNLAFSDLILCVVTAPVTLYTSLNLFWPFGDWSCKFLAGVQAVNTFVSSLTLAFIAMDRVLLTLCPVRWRLAATAPLLCYGVVWIISIIVALPYALAVSSKLAPFDPWSDRATPKMLTYCNRQVPEICAEMQEAWDNAIVSKTTYTFVVLGIQYILPLAALAYAYFQIGSTIQKRSKVSRTVDTTRRMQMQNRNRRALLLLFLLVLTYAVCWAPMNIYHVLNGLEIINYSQNMYIFCHLVGISSTCVNPIVYALVNESFRNALQSMILQFRPCYVTTTGTAATNVYAYSATSKAENVTLMRDPFSTTPRPNERPDSV
NPR-13-1	MGDAESHHCIDVNAILQQFNDWTVLFEVRLGYSVLYFLILIIGLVGNGLLITSILMRKKLSVANIFLINLAVSDLLLCITAVPITPVLAFMKRWIFGIIMCKLVPTCQAFSVLISSWSLCYIAIDRYRSIVTPLREPWSDRHARWLLMFTWVVAFLASYPLYYSQNLKTMVIENVTLCGDFCGEFNWQSDEISKLTYTTSLLIIQLIIPAIIMSFCYLMILQKVQTDWLVDEGSMLTAAQQAQTAVRKRRVMYVLILMVIVFMACWFPLSAVNLFRDLGMRFEFCQTVYKVLMMDQMYFKLLNVHVIAMTSIVWNPVLYFWMSKRHRRALKDDMTWLTNARRHTNVGVLSRFTPSPSVSVVYRRTLERHLGVNHFRRGTLADPTCTSRERSLPRELQSN…
NPR-2-1	MSMVNTRVEAPDLLALKNMLRQSDGTRMLQEMRRKLIQLHSSQMINETEETCDRYIDKHPDMTNEPTVLVTFSLLYLHIFLLGILGNSAVLYLTMKHRQLQTVQNIFILNLCASNVLMCLTSLPITFITNVYKQWFFSSPVCKLIPLVQGASIFVSTFSLSAIALDRYNLVVRPHKQKLSSRSAMMIALLIWVISVVVCMPYGWYMDVEKLNGLCGEYCSEHWPLAEVRKGYTFLVLITQFLFPFATMAFCYYNIFSRLRQRVETKLKKLSERSQLLENSTTCGTTNHIVSINAEAVQNGLENKQRLAVLAQQRRTTTILSCMVLLFAFTWLPHNVVTLMIEYDGFFFHSDETSATSTDHTYIVSMTAHLISMLTNVTNPFLYAWLNPMFKEMLIKTLR…
NPR-2-2	MINETEETCDRYIDKHPDMTNEPTVLVTFSLLYLHIFLLGILGNSAVLYLTMKHRQLQTVQNIFILNLCASNVLMCLTSLPITFITNVYKQWFFSSPVCKLIPLVQGASIFVSTFSLSAIALDRYNLVVRPHKQKLSSRSAMMIALLIWVISVVVCMPYGWYMDVEKLNGLCGEYCSEHWPLAEVRKGYTFLVLITQFLFPFATMAFCYYNIFSRLRQRVETKLKKLSERSQLLENSTTCGTTNHIVSINAEAVQNGLENKQRLAVLAQQRRTTTILSCMVLLFAFTWLPHNVVTLMIEYDGFFFHSDETSATSTDHTYIVSMTAHLISMLTNVTNPFLYAWLNPMFKEMLIKTLRGGSKSPKPADIKQTSFIRMPNSGAPSQSSYL
NPR-22-1	MDEGGGIGSSLLSRITTTASEIMMRNEPTTTENPAVQEMNHIYHLTPSMKMLCILFYSILCVCCVYGNVLVILVIVYFKRLRTATNILILNLAVADLLISVFCIPFSYWQVLIYDDQRWLFGSMMCSLLAFLQAMAVFLSAWTLVVISFDRWMAIMFLLTPNIRITRRRALYLVAATWIFSILMALPLLFTTRFFEDQDGLPNCGENWTYFGDSGEQVRKVYSSMVLILQYVVPQAVLIITYTHIGIKMWNSRVPGMQNGATKKMIVDRHESVKKLVPMVILISALFALCWLPLLILINVIPEFYPDINSWGYILYLWWFAHGLAMSHSMVNPIIYFIRNARFREGFCFFSSKLLPCISFKELRLLTDNTSRRHRLRDIHEVESLTGKHVVRHVSSKPD…
NPR-24-1	MMNNTNEQNFTEVIDPIKTVAHLTWCLTALIGIPANLFVLAAIVYFRDMRTISNIYIFNLAVADLLFLCGIPVSLFAQSSHDGWIWGPIMCKLYISGNAVSQFASAVFIAILSFDRYLAVCRPIQSKSFRTTQAAFALSVAAWIMVILEMTPLFLFVKLIKSSSAGEARGGSCMLFVGNVTVLESATEMNETLLNEIEQNMLASRRFFISYTFALSYLIPLVAVWYFYFKIILKMCQRKRQMQTKRTATKKRTTKVTIMGLAIVISYTHCWLPFWIVQWSIEANLFEKSKYLLFCCTHFAFALQYINSAANPFLYVFLSDSFQKNIQKLLRTAKPDKQIMLKNSTDPQDTSKMLNVTNNPLYSSATNSHYSSC
NPR-3-1	MEGGRNCVMTVQQWQPEYNDMNQIRAIFSLLYLLVWVGAIVGNTLVLYVLTFNQVSLSVRTVFVGCLAGSDLLMCLFSLPITAISIFSRVWVFPAIFCKLIGVFQGGTIFVSSFTLTVIALDRCVLILRPNQEIVNFPRAVFIVFCIWLLGYSLALPVGIYSDIAVYDEICGTFCEENWPDFNPDTGRSGIRRAYGLSVLVLQFGIPALISSICYWMISRVMSDQLARRRGHNIRPESETKLVNRKTRANRMMIVMVVGFVLAWMPFNAVNLYRDLFGISKWYSTVFALCHVCAMCSAVLNPIIYSWFNPQFRQSITTLFKGTDEARLIKKKPQSTSKMVSYPTNFSEIRKETEIASTKTKITIAENDYRAGDQLL
NPR-32-2	MNISTIISTTTTPPAVSNEDDTSRTTLKLVLAISYLVLFIIGTVGNGTVILMIINILTSMKRNVQAGKRMMSSTNHVFIYVLGLSIVDLLVILHLPFLVVDLLKGQWLFGVAMCKVYWFGESVNKLLSSFLMTVLSWDRYMAVCSPVKSMKMRSNATALKVLLACTIFATVLLLPVLYEAAVFKIDKMRMVPLLEGTEELAASDLAGTTMSKCMFDADATFTLYTFVIGFAAPAFLIIIFYVQVIYALQKSSRNIRGARGISKPDGSSNRVKKVTKRIVAVILFYFLCWTPQWTLNIMSQFNLIAVSWMTPALSAMFFVAHLLVCFNSAANPVLYAYINRELRSQHVMAMHRKRHSLGHEQQQRLNQARLSMQSRPSDASATVFSKLGDSDAGIFNRLS…
NPR-35-1	MNTSFVEPLYADVEQLEPVPLLRHSYQLTVLYTVAYGAVFFTGVLGNTFVVLAVWAHKNLNITTDYLILSLALADLFILWICLPTTLINSIFTEWLWGQFFCRLSTWANASTSFASVYTLVAVTADRYLAICHTLKYNTSWDREYTKYVIFAVWLVAAIFGIPNWYNYDLIVWQEGSYGYRLCTSQTDQKLYFLFVNLLLAFIVPFGLISGLYTRIFITVSTHRSLAVDARAREDRVKLRVATMMLTVIIVFACCWLPLYCIFTYFFFFADQRSDLFQITSMLIRPIFQWMSLLSSSLNPIIYIAYSHKYRRAFKSILLMPCKTRYERVRSTILRRHSRGFKSTATISMSNFGTEPTNLGGASSLLIELDGKQVERSTSDC
NPR-37-1	MRDRFSIGQAIANAIAKRQMQTSEVENIFNRCKSIECVYREVMETDYEGGMPNCSYRYPFPPEEDTISAYALLIDGPCTCVAALLSMIGARYAIKFLCRAGLNKELTAALFALCAIDSLLLLTVFLFYGIEAMSLLFFRTNIMYDKQDFTYNLHGIASSLTTASTALVIYITFLRFMVVVQPMRFATSMNSNHRRTGSKAVRKGSAQLEDSVTNNTIFSRGTFNSSSIKRHYNIRELIRPFYIPFLLILISFSVNIPIFFEFTTTKCFNVEHNVEATNPEPTVFRSSFAKYKAVLMTLTQTIGPVSIILVLSIFTEYKVHVSLKARRKLFESQQRSRSVVLSEELKETVSRTVAVFIAVKFLIFRTMPIFFDVYENLYGIDEWGTVMSIMVRVSDFGIV…
NPR-37-2	METDYEGGMPNCSYRYPFPPEEDTISAYALLIDGPCTCVAALLSMIGARYAIKFLCRAGLNKELTAALFALCAIDSLLLLTVFLFYGIEAMSLLFFRTNIMYDKQDFTYNLHGIASSLTTASTALVIYITFLRFMVVVQPMRFATSMNSNHRRTGSKAVRKGSAQLEDSVTNNTIFSRGTFNSSSIKRHYNIRELIRPFYIPFLLILISFSVNIPIFFEFTTTKCFNVEHNVEATNPEPTVFRSSFAKYKAVLMTLTQTIGPVSIILVLSIFTEYKVHVSLKARRKLFESQQRSRSVVLSEELKETVSRTVAVFIAVKFLIFRTMPIFFDVYENLYGIDEWGTVMSIMVRVSDFGIVLNTATNSLAYFGKKRWIEKRLRLRLMKKEEKRNAKATLTVQG…
NPR-39-1	MSTISPDIVTNSTEEVAECSRNETYDFNRYALIVYVGTPIAVAGVICNWILFRLFTKSKSTKSPALYLLLLAVLDLLMDLLYIPFFTVDALAIYHKNEFLYHIWHDYAMFVFGLSRLVQFASTYIILCATIERFIVVAEINSLDFLISSTGRFVTIGITFLGVAILRLPAFFEYFITYRPDCPLYENYDYTPILASWEHYQMFNFYVMTVLHIFVPFALLLMLNISIVVVTKRKLTGIGWAVTTFIDMPKVSEMIRKESINSNKRRRDELRYATWTMVSIATTYLCCSSLSLFIGILENVWPENTLLFQEDGSSTKFYTFASDAVSILVAVNSLLRIVVYSLCSPNFRKQLVKEYPCLKCLTCGSDGDEKAKKIKEEKKLFIGYQNLIMGARVDML
NPR-4-1	MNGSDCLNLNSELWLYREDLSSRWYIMLVFAFLYLIIIAAGIIGNSCVILAITRNKSLQTVPNLFILSLSCSDIVVCCTSATITPITAFKKEWIFGEALCRIAPFIAGISLCFSTFTLTAISIDRYILIRFPMRKPITHYQAVGVIAIICAFAATITSPIMFKQKLGEFENFCGQYCTENWGANESQRKIYGAALMFLQLVIPLTIIIISYTAISLKIGQSMILKGAKKQKTDNWEMELSDQQRIAVKRRQRTNRMLIGMVVAFACSWIWSVTFNILRDYEYLPELIKTQEYIFGIATHCIAMTSTVWNPLLYAVLNLQLRAAFIDLMPHWLRRHLNLEGDNSSPLLNHPTMTITNKYGSTATKTVKATYINTSNGQPYVSTSLVGKVQPEAPSFKFNG…
NPR-40-1	MAVAHHLCQFLRKNETIDFSTLLSHSPREEATSNINKITYAYIAPFIIIFGIVGDVLTVVTLTHPLLRKSSIIYTYLTLLAMTDLLTQFSVIPMIMWLLDIRACSKSSAFFYAHIGFPLANALMGSSVWIVVFLTLSQYMAVCKPFAYGLRSRKICYVLFALAYMFNFCIYAPWAVKKNVHDISDLVPESFLVSVCPYVVCDAKRPDWFVIYETARELISRIFPFFLVAFLNIKILITYRNTKRDRMERLANSQKKFMFEKSEKEEKRLFILLFAIVIVFFVCTIPAAPLTILVADTKNNNVGFQIFRAVVNLLEFTKFAMNFYFYCLINPDIRSICAHVITCKKITKPARVKGQPTTPLSKYTR
NPR-41-1	MDELITLEGASQSEQIIGSHDFCNFSNITHHEHDEQSISIVWWSNVAVLPVIALIGLACNLLNMAVLTSNKTARRIPSWNLLIALAVCDSLFLIFATLDVTPLSIPSLAFSTSFNHFYSRIVLYIRTLASTFYKSSVLIVVAFNIERYLCVVCPLNSHRWCTSRNSKNAIATAIVLSFLCSIQWPLAYDTIRCFESNSNQYYYVILMSTNRALQIYYRTMDYVSLFAFNVLPIIGLLYMNSRIIFTLRRVVDEDSRKYEETKLSDGLIQHDAHNNRTMRANAMLFAVVFMLFFCVGPQAPARILFDMYGQYHPKAILYVCLSQQLVFLNASLNFCLYCVVSKRYRTLMKQTLKKFLHKLEGVDHPFQINLKQTKSSSAHVTSLEDHHAHLIQNV
NPR-42-1	MDSNVKYFMYEIFIPSIIILCCVAAFLNFMVVISRLYCKMRSASLELTYSLALSDTWTSIVIGFSLFWNSYKPVVLNIPHSSYCFPLTLEAFRTGGLLTGIFHLVALAFTHYMTIKRPFDHHKVLPIRTIYIMIFFMWATPPMALMIYFASNSGQGYQSEKCMGIKFYENFYFRALVSLIIVFLIILTTIFYIKMLQKITEVRSKTASNSQTLGASARGRRTVVTAVLIFGTFLIGWMPASILYILTAESMPLYNKHSVSITIMSIAVLVSIMAKTLCNPIIYATRIPEINQFVFQKLLYRVLPGRNPTIRRQSELEPLKTRCSQPNAHSVML
NPR-43-1	MNETDDNWTVFTKLYSCQYRASDDSPQFTLWLDGPVTISAAIFSAIGTVYAIGFLRNGHLNRRMSAALYTLCLMDFMLTMTTVLFLSIEPLSILLFRTNIFYQHQDMILILYGIRNSFAMSSPMLVCYITYIRYRVVNNPLKFASHYGRSRKSISASKMSTAAQPSSTESAKFTISFPAEMFYEFHTRSNAGKRGANFRRFFRPFLVPILLVILCFVIHSTSYFEFNLITCFDEVHQTESKMLQMTQLRGDSYWYFQFKVALTMTTETLGPMLFISTLSLFTEYKMHQNVKERRRLFESQKRSRNTLVTEELKDKASKALAVFIVVKFLILRSLPTLIDLYEVLIENSINFGPFMTKVTRISDFLVILNSATNTLAYFGKVRFEKCFRWLERRIRCRIV…
NPR-5-1	MVSSAATISTISTTTTPSTISNVITSHSNNGSCIQIAEAIAAQGIDDITVDFYIRSIFTFLYGFLFVLGIFGNGGVLWAVARNKRLQSARNVFLLNLIFTDLILVFTAIPVTPWYAMTKDWAFGSVMCHLVPLSNSCSVFVTSWSLTAISLDKFLHINDPTKQPVSIRQALAITFLIWIVSTLINLPYLMSFEHVDGSFYVQPGETPYCGHFCDEANWQSENSRKIYGTTVMLLQFVVPMAVITYCYFKILQKVSKDMIIQNAQFCQSLTQKQRSDATSRKKKVNYILIAMVVTFIGCWLPLTLLNLVKDFKKEPEWLKRQPFFWAINAHVIAMSLVVWNPLLFFWLTRKQKRSGLSKILNSTEGSKKAGGSGLRGIQLHDLLPTSTHSDRCAGNSF
NPR-5-3	MVSSAATISTISTTTTPSTISNVITSHSNNGSCIQIAEAIAAQGIDDITVDFYIRSIFTFLYGFLFVLGIFGNGGVLWAVARNKRLQSARNVFLLNLIFTDLILVFTAIPVTPWYAMTKDWAFGSVMCHLVPLSNSCSVFVTSWSLTAISLDKFLHINDPTKQPVSIRQALAITFLIWIVSTLINLPYLMSFEHVDGSFYVQPGETPYCGHFCDEANWQSENSRKIYGTTVMLLQFVVPMAVITYCYFKILQKVSKDMIIQNAQFCQSLTQKQRSDATSRKKKVNYILIAMVVTFIGCWLPLTLLNLVKDFKKEPEWLKRQPFFWAINAHVIAMSLVVWNPLLFFWLTRKQKRSGLSKILNSTEIVSSFASRVSNSIRRSTFRRNNIDRVRKKQVVLDC…
NPR-6-1	MSNDLVPSVSSILNETTPSYQSTCKIKNNPMEMEYFRPFFISMYCAVFLVASSGNFLVVYVVMTNKRMQTITNIFITNLAVSDIMVNFTSLWLTPTYTSIGHWIFGGGLCHGLPLFQGTSIFISTWTLTAIAIDRYIVIVHNSSNININDRMSMRSCLSFIVLIWLCSLLLVTPYAINMKLNYIHEPCDFLICSEDWSNAEFRSIFGIVVMILQFILPFVLIAISYIKIWLFLNSRQSMTERKSDIKRKKRLLRMLIVMVVIFAICWFPFNLLNCLRDLKLDNFMRGYFSFVFLSVHLMSMTATAWNPILYAFMNETFREEFAKVVPCLFARRPGTGPIRVITERTAMITNPFRRANRKKKVEEQPVTVISETDSESPLQTAVEPQRSIVYLDEPENGS…
NPR-8-1	MEVKDIDNYCDRGISPNASNYLTYPFDGLCLQKFFYQLQTSLRRFTPYEEIIYTTVYIIISVAAVIGNGLVIMAVVRKKTMRTNRNVLILNLALSNLILAITNIPFLWLPSIDFEFPYSRFFCKFANVLPGSNIYCSTLTISVMAIDRYYSVKKLKIASNRKQCFHAVLVSLAIWIVSFILSLPLLLYYETSMLYVMREIRVVDQSGQEVIRSYGWRQCRLVSAGRLPDITQSIQLLMSILQVAFLYIVPLFVLSIFNVKLTRFLKTNANKMSKTRAPPKRFDRSDSHHNSLKNNNNHTSSLRSPSMPSIRSSITERNKTNQRTNRTTSLLIAMAGSYAALWFPFTLITFLIDFELIINQDYVNLVERIDQTCKMVSMLSICVNPFLYGFLNTNFRHEF…
NPR-8-2	MDFINELFFTDTDIEDLGMIMEVKDIDNYCDRGISPNASNYLTYPFDGLCLQKFFYQLQTSLRRFTPYEEIIYTTVYIIISVAAVIGNGLVIMAVVRKKTMRTNRNVLILNLALSNLILAITNIPFLWLPSIDFEFPYSRFFCKFANVLPGSNIYCSTLTISVMAIDRYYSVKKLKIASNRKQCFHAVLVSLAIWIVSFILSLPLLLYYETSMLYVMREIRVVDQSGQEVIRSYGWRQCRLVSAGRLPDITQSIQLLMSILQVAFLYIVPLFVLSIFNVKLTRFLKTNANKMSKTRAPPKRFDRSDSHHNSLKNNNNHTSSLRSPSMPSIRSSITERNKTNQRTNRTTSLLIAMAGSYAALWFPFTLITFLIDFELIINQDYVNLVERIDQTCKMVSML…
NTR-1-1	MGAFFPVILLTPTPISSAHNLYLFQMLELQENITDSQPMDPPSLEIMMLHHLMIILVTLFGNTLLIYVIYKNNAVLRRKRVTPVQMLMLHMCAADILFALISVGPTMAITATVPFFYGPNLLCKLTKFLQVIPMYASSFLLVAISADRYQAICRPLASMKSSIYNRPALYSGIAWTAAILFSTPQLYLFEKRNGDCSENYTTALQYQLYVCLFNSVVWLLPSAIAGWLYLCVCKAVWKSTSFSSSLRNNMKKMEHMKLTEKNGGMQAHHKGATMQCVELDRRRVQTVKLTLTIVAANFVLWAPFCITSVIDAVWPTAINSTFATYIMFFGNLNSCMNPWLWFHFNRKQLKRACPCRKSSEPLIQSLVYVHVMTSEQSDF
PDFR-1-1	MADATSPFNVSILDNSTKLSEMVESGWNVLASTSVQAFNEAMDVLEESYPLCKKMLDHNNLFPERDPNDTRIWCNATYDTVLCWPPTPANSSVTLQCPHMKGLDPNKYIVKRCDETGRWAGKKPGHYENPWGWTNFTVCFKIDYEDAKIAQEVARNARKLEFVGLGLSLVSLILAISIFSYFRRLRVFRNLLHLHLMIAMLMVVILRLVLYIDLIFTGENGPHTNSAEGKTINTMPIVCEGMFFFLEYFKTVTFCWMFLEGIYLNNQIVFGFFNSEPKLLPYFIAGYGIPLVHTMLWLLVVLIKKDFKVERCLGSYYLEPEFWILDGPRMAELVINLFFICNVIRVLYSKVRESNNTSEAGLKKSVKAAMMLLPLLGVPNIMQTIPFAPTRDNIMVFAV…
SEB-3-1	MTSIIRAEYAACQELKKLENSSYNPGGCSVDFDKSLCWASAHIGQQMTRDCPFTFCTAIPGCEEIKDRYMVSRNCNSMGVWQDSNYTMCIKVVEEYAQCLQGFCRVCPDVLRDLVISVSLTLSFVSVILLVAAIVLFSIFDSIQCRRLSIHKNLATAFVFRFAVLAIWTIVQTTNVFQDCTRLTPLPLWDYEWICKAILWFVIYFNVASVMWMLIEGAFLYSRFTVFAMRHSDAPWSLYLACGWGVPFVVVTAWALVHQYISSQQTNSFCWLPYAQGLHLWILAGTMGSALIMNLIFLLMIVVILVQKLRTENSAESKKIWRTIKATLLLVPLLGISNIPLFYEPEHPSSVYMLGSAILQHSQGIFIAVLYCFLNSEIQGALKRQLSKVPFEFFKTRNR…
SPRR-1-1	MAIHHPMCYYNFTCRPVFIGIMVPVDWAVPMYGYMMPFIVTLTVATNSFIVVVLSHKYLRTPTNYVLLAMAVTELLTGLSCLPWFTYYYTLSGYKNDLQTGLPSFWCDMIPYMAAFLPSIFHTMAIWLTVYLAIQRYIYICVPSLVRKFCTIHRSKQVIFFIISVATIMYTPDLMAFHNKSHDVFDSKRNRTMKLCYRHRAPFMLKLGDDIYYKVMFTTQTVAVHLIPSVLLVIFTWKLVGAIRVADRRHANLLSKYSTTTRSTRRKFSELTNSSENENKITRLFKQRDSVSVGNEPRRAHGLKQNTRMLVVVILLFLITEIPAALIFTIHVLSVSLKFSFVDYQFLNILLIVRNVLIVVSYPFRFAIYCGMSQQFRDVVRQMFTGKMLTHAIRDKDNS…
SPRR-2-1	MNYEVYCGNAHAEPNSSAVQQLAEACVEQDASYFDGCSRTCVKDKYLLPLTQFDNLEIVVYGQIFPILVLFAVFANAAVALVLSKKHMITPTNVVLKYMAIAELLVGLVPLPWTLFFFSMGNIKETHRLELWWCYLQKYSMDAFPPVFHMIAMWLTVLLAAQRYVSISHPLHSRSACNVKNVRLATMIITVTSFLCGLPKSFDYEYETVHGWIYSHGNWTYASSCVMMPTAILTNMGQTVYFNIYFWTRALGFIILPSFLLVLLNGLLIKGIRRAQRRKLRLLREKRSEEAARQRDSNSTSLMLVAIVSIFLIVNLPQAIFMGLLCVCETFTIKIPILEGTFPAVFLIASNMIVIATYPINFGIYCFMSSSFRQTFKLLFCPGASQLQCERRIEAASAV…
TKR-1-1	MNQEFLIQLGERACKNAENLTLPAELEGIFFCAPSSRESLATQVFVAIAFVLLMATAIIGNSVVMWIIYQHKVMHYGFNYFLFNMAFADLLIALFNVGTSWTYNLYYDWWYGDLCTLTSFFGIAPTTVSVCSMMALSWDRCQAVVNPLQKRPLSRKRSVIAILIIWVVSTVTALPFAIAASVNSLYTYDVVTSTVSKAHVCSAPVNTFFEKVLFGIQYALPIIILGSTFTRIAVAFRATNEATDSSLKNNHTRAKSKAVKMLFLMVVAFVVCWLPYHIYHAFALEEFFDAARGKYAYLLIYWIAMSSCAYNPIIYCFANERFRIGFRYVFRWIPVIDCKKEQYEYSQLFPDKMRSMAISLQKGRVNSSCLDKKVKENSSQDLVCVMHSEKNTKKYSKVH…
TKR-2-1	MTTCPLPPSLDEMDLRLAADKVLNGSLINCTFQSFYDQMYQTHGVYFIFEPTPFVHPIVSQIFYGILFTLTIFLALMGNFTVMWIILYHRQMRSVTNYYLFNLAVADASISVFNTGFSWSYNYYYVWKFGSFYCRINNLMGITPICASVFTMIVMSIERYYAIIHPLKKRPGRRSTVTIIIMIWFMAFLFGVPAFLASKVDVYYFYDGYTLYENPLCLADNYPGGNESLLGQVYNNGLITVQYILPLCILSAAYYRVGVELRKDKTVGDVRHAKSVAAKKKASIMLAVVVFIFMIVWFPYNAYYLTLHLVEPIGNKMLSLYIYINIYWLGMSSTVFNPVIYYFMNKRFRVGFHHAFRWLPFVRSDKDEYQTILSQTRPSLMPPTTMAHTDF
TRHR-1-1	MTSASLAGISISPIVPEELDGTIAPIGTQPMDITLAFVFSAISVIGVLGNLLVITVVLKVRGMKTPTNCYLVSLAASDTLFFFASMPHEMMYLLGPNDHYLFGSLGCVLLTYLPYLAMNTSSLSILAFTIERYYGICNPYKARTMCTVKRATCIICGIWIFSMLYHSYWLFLATLIKDDIGTSCSFRLERNSHAYKIVFLLDFVLWYVLPIMCDIIIYAKIGITLSQCGDKIKKSVKPKIPNEVIVEKSKTSSTSMGHYSGRDSHISGKRNSAKGRNQVVKMLAIVVAVFAVCWLPYRGMVVYNSFVSDPKYSWSPDWYINLSKTLVFINCAINPILYNLMSARFRAAFRSLLSKRKNSGFKSTALNQRHRLNTMDIMSSAEPKSPLITSMAGTP

### Sheet: C. elegans Peptides
Peptide name	Peptide sequence
FLP-1-1	SADPNFLRF
FLP-1-10	PNFLRF
FLP-1-2	SQPNFLRF
FLP-1-3	ASGDPNFLRF
FLP-1-4	SDPNFLRF
FLP-1-5	AAADPNFLRF
FLP-1-6	KPNFLRF
FLP-1-7	AGSDPNFLRF
FLP-1-8	KPNFMRY
FLP-1-9	PNFMRY
FLP-10-1	QPKARSGYIRF
FLP-11-1	AMRNALVRF
FLP-11-2	ASGGMRNALVRF
FLP-11-3	NGAPQPFVRF
FLP-11-4	SPLDEEDFAPESPLQ
FLP-12-1	RNKFEFIRF
FLP-12-2	NKFEFIRF
FLP-13-1	AMDSPLIRF
FLP-13-2	AADGAPLIRF
FLP-13-3	APEASPFIRF
FLP-13-4	ASPSAPLIRF
FLP-13-5	SPSAVPLIRF
FLP-13-6	ASSAPLIRF
FLP-13-7	SAAAPLIRF
FLP-14-1	KHEYLRF
FLP-14-2	HEYLRF
FLP-15-1	GGPQGPLRF
FLP-15-2	RGPSGPLRF
FLP-15-3	GPSGPLRF
FLP-16-1	AQTFVRF
FLP-16-2	GQTFVRF
FLP-17-1	KSAFVRF
FLP-17-2	KSQYIRF
FLP-17-3	SAFVRF
FLP-17-4	SQYIRF
FLP-18-1	GAMPGVLRF
FLP-18-2	EMPGVLRF
FLP-18-3	SVPGVLRF
FLP-18-4	EIPGVLRF
FLP-18-5	SEVPGVLRF
FLP-18-6	DVPGVLRF
FLP-18-7	DFDGAMPGVLRF
FLP-18-8	SYFDEKKSVPGVLRF
FLP-19-1	WANQVRF
FLP-19-2	ASWASSVRF
FLP-2-1	SPREPIRF
FLP-2-2	LRGEPIRF
FLP-20-1	AMMRF
FLP-20-2	AVFRM
FLP-20-3	SVFRL
FLP-21-1	GLGPRPLRF
FLP-22-1	SPSAKWMRF
FLP-23-1	VVGQQDFLRF
FLP-23-2	EGHPEFMSQIAPPRRNDFLRF
FLP-23-3	NDFLRF
FLP-24-1	VPSAGDMMVRF
FLP-25-1	DYDFVRF
FLP-25-2	ASYDYIRF
FLP-26-1	EFNADDLTLRF
FLP-26-2	GGAGEPLAFSPDMLSLRF
FLP-26-3	FRLPFQFFGANEDFNSGLT
FLP-26-4	NYYESKPY
FLP-26-5	FNADDLTLRF
FLP-27-1	GLGGRMRF
FLP-27-3	EASAFGDIIGELKGKGLGGRMRF
FLP-27-4	QPIDEERPIFMERREASAFGDIIGELKGKGLGGRMRF
FLP-28-1	APNRVLMRF
FLP-3-1	SPLGTMRF
FLP-3-2	TPLGTMRF
FLP-3-3	EAEEPLGTMRF
FLP-3-4	NPLGTMRF
FLP-3-5	ASEDALFGTMRF
FLP-3-6	EDGNAPFGTMKF
FLP-3-7	SAEPFGTMRF
FLP-3-8	SADDSAPFGTMRF
FLP-3-9	NPENDTPFGTMRF
FLP-32-1	AMRNSLVRF
FLP-33-1	APLEGFEDMSGFLRTIDGIQKPRF
FLP-33-2	TIDGIQKPRF
FLP-34-1	ALNRDSLVASLNNAERLRF
FLP-34-2	ADISTFASAINNAGRLRY
FLP-34-3	LPLEKKADISTFASAINNAGRLRY
FLP-34-4	DSLVASLNNAERLRF
FLP-4-1	PTFIRF
FLP-4-2	ASPSFIRF
FLP-5-1	GAKFIRF
FLP-5-2	AGAKFIRF
FLP-5-3	APKPKFIRF
FLP-6-1	KSAYMRF
FLP-6-2	SAYMRF
FLP-7-1	SPMQRSSMVRF
FLP-7-2	TPMQRSSMVRF
FLP-7-3	SPMERSAMVRF
FLP-7-4	SPMDRSKMVRF
FLP-7-5	SSIDRASMVRL
FLP-8-1	KNEFIRF
FLP-8-2	NEFIRF
FLP-9-1	KPSFVRF
FLP-9-2	PSFVRF
NLP-1-1	MDANAFRMSF
NLP-1-2	MDPNAFRMSF
NLP-1-3	VNLDPNSFRMSF
NLP-1-4	STVGYNLDARNYFVGL
NLP-10-1	AIPFNGGMY
NLP-10-2	STMPFSGGMY
NLP-10-3	AAIPFSGGMY
NLP-10-4	GAMPFSGGMY
NLP-11-1	HISPSYDVEIDAGNMRNLLDI
NLP-11-2	SAPMASDYGNQFQMYNRLIDA
NLP-11-3	SPAISPAYQFENAFGLSEALERA
NLP-12-1	DYRPLQF
NLP-12-2	DGYRPLQF
NLP-13-1	NDFSRDIMSF
NLP-13-2	SGNTADLYDRRIMAF
NLP-13-4	SAPSDFSRDIMSF
NLP-13-5	SSSMYDRDIMSF
NLP-13-6	SPVDYDRPIMAF
NLP-13-7	AEDYERQIMAF
NLP-14-1	ALDGLDGSGFGFD
NLP-14-2	ALNSLDGAGFGFE
NLP-14-3	ALDGLDGAGFGFD
NLP-14-4	ALNSLDGQGFGFE
NLP-14-5	ALNSLDGNGFGFD
NLP-15-1	AFDSLAGSGFDNGFN
NLP-15-2	AFDSLAGSGFGAFN
NLP-15-3	AFDSLAGSGFSGFD
NLP-15-4	AFDSLAGQGFTGFE
NLP-15-5	AFDTVSTSGFDDFKL
NLP-15-6	AFDTVSTSGFDDF
NLP-16-1	STEHHRV
NLP-16-10	HSEHLPHPDPPSHTA
NLP-16-2	SEGHPHE
NLP-16-3	ATHSPEGHIVAKDDHHGHE
NLP-16-4	SSDSHHGHQ
NLP-16-5	SVDEHHGHQ
NLP-16-6	NAEDHHEHQ
NLP-16-7	SEHVEHQAEMHEHQ
NLP-16-8	STQEVSGHPEHHLV
NLP-16-9	GLYSSERTEEEVEISHGMHHRE
NLP-17-1	GSLSNMMRI
NLP-18-1	SPYRAFAFA
NLP-18-2	ARYGFA
NLP-18-3	SPYRTFAFA
NLP-18-4	ASPYGFAFA
NLP-18-5	SDEENLDFLE
NLP-18-6	GQFSSFA
NLP-19-1	IGLRLPNFL
NLP-19-2	IGLRLPNFLRF
NLP-19-3	IGLRLPNML
NLP-19-4	IGLRLPNMLKF
NLP-19-5	MGMRLPNIIFL
NLP-19-6	MGMRLPNIIFLRNE
NLP-2-1	SIALGRSGFRP
NLP-2-2	SMAMGRLGLRP
NLP-2-3	SMAYGRQGFRP
NLP-20-1	FAFAFA
NLP-20-2	SGPQAHEGAGMRFAFA
NLP-20-3	APKEFARFARASFA
NLP-20-4	ASQYSDDDSELMSNNERFA
NLP-21-1	GGARAMLH
NLP-21-2	GGARAFSADVGDDY
NLP-21-3	GGARAFYDE
NLP-21-4	GGARAFLTEM
NLP-21-5	GGARVFQGFEDE
NLP-21-6	GGARAFMMD
NLP-21-7	GGGRAFGDMM
NLP-21-8	GGARAFVENS
NLP-21-9	GGGRSFPVKPGRLDD
NLP-22-1	SIAIGRAGFRP
NLP-23-1	LYISRQGFRPA
NLP-23-2	SMAIGRAGMRP
NLP-23-3	AFAAGWNR
NLP-24-2	GYGGGYGG
NLP-24-3	YGGYG
NLP-24-5	GPYGGYG
NLP-24-6	GPYGYG
NLP-24-7	GPYGGGGLVGALL
NLP-24-9	YGGYGGRGPYGGYGGRGPYGYG
NLP-25-4	GGGYGGGYGGGFGAQQAYNVQNAA
NLP-25-5	IGTEVAEGVLVAEEVSEAI
NLP-26-2	GGQFGGMQ
NLP-26-3	GGFNGN
NLP-26-4	GGFGQQSQFG
NLP-26-5	GGNQFG
NLP-26-6	GGSQFN
NLP-26-7	GGFGF
NLP-26-9	GGSQFNGRGGNQFG
NLP-27-2	MWGSPYGGYGGYGGYGGW
NLP-28-29-30-31-2	GYGGYGGY
NLP-28-29-4	GMYGGW
NLP-28-29-6	GMYGGYGRGMYGGW
NLP-28-29-7	GMYGGYGRGMYGGYGRGMYGGW
NLP-28-3-29-3-31-4	GMYGGY
NLP-3-1	AINPFLDSM
NLP-3-2	AVNPFLDSI
NLP-3-3	YFDSLAGQSL
NLP-30-31-3	GYGGY
NLP-30-31-5	PYGGYGW
NLP-30-4	GMW
NLP-30-7	GYGGYGRGMWGRPYGGYGW
NLP-31-7	GYGGYGRGMYGGYGRPYGGYGW
NLP-32-1	YGGWG
NLP-32-11	YGGWGGRGGWGRGGGRGYG
NLP-32-12	GGGWGGRGGGWGRGGGGRGFYGG
NLP-32-2	GGW
NLP-32-4	GYG
NLP-32-5	GGGWG
NLP-32-6	GGGW
NLP-32-7	GGG
NLP-32-8	FGYGG
NLP-32-9	GFYGG
NLP-33-1	QWGYGGPYGGYGGGYGGGPWGYGGGW
NLP-33-3	HWGGYGGGPWGGYGGGPWGGYY
NLP-33-5	RHWGGYGGGPWGGYGGGPWGGYY
NLP-34-1	PYGYGGYGGW
NLP-34-2	PYGYGW
NLP-35-1	AVVSGYDNIYQVLAPRF
NLP-35-2	ARMMSFDAEAPQYLQHLLQNLKPRF
NLP-36-1	DDDVTALERWGY
NLP-36-2	NIDMKLGPH
NLP-36-3	SMVARQIPQTVVADH
NLP-37-1	NNAEVVNHILKNFGALDRLGDV
NLP-38-1	VLGWNKAHGLW
NLP-38-2	TPQNWNKLNSLW
NLP-38-3	SPAQWQRANGLW
NLP-38-4	ASDDRVLGWNKAHGLW
NLP-38-5	SNLSPRFL
NLP-38-6	SNLSPRFLGRMTFARIPKISPAQWQRANGLW
NLP-39-1	EVPNFQADNVPEAGGRV
NLP-39-2	EVPNFQADNVPEAG
NLP-39-3	LDSPIPEFYSTGRSTRVPSHRHRIPRL
NLP-4-1	SLILFVILLVAFAAARPVSEEVDRV
NLP-4-2	RPVSEEVDRV
NLP-4-3	PVSEEVDRV
NLP-4-4	DYDPRTEAPRRLPADDDEVDGEDRV
NLP-4-5	LPADDDEVDGEDRV
NLP-4-6	DYDPRTDAPIRVPVDPEAEGEDRV
NLP-40-1	APSAPAGLEEKL
NLP-40-2	MVAWQPM
NLP-40-4	APSAPAGLEEKLR
NLP-41-1	APGLFELPSRSV
NLP-41-2	APGLFELPSRSVRLI
NLP-42-1	SALLQPENNPEWNQLGWAW
NLP-42-2	NPDWQDLGFAW
NLP-43-1	KQFYAWA
NLP-44-1	APHPSSALLVPYPRV
NLP-44-2	LYMARV
NLP-44-3	AFFYTPRI
NLP-45-1	RNLLVGRYGFRI
NLP-46-1	NIAIGRGDGLRP
NLP-48-1	GVGDVPSMFFSPFRMM
NLP-49-1	WADGTEDSNIDQLMSRVYRTVLLKS
NLP-49-2	SPSMGLSLAEYMASPQGGDNFHFMPS
NLP-5-1	SVSQLNQYAGFDTLGGMGL
NLP-5-2	ALSTFDSLGGMGL
NLP-5-3	ALQHFSSLDTLGGMGF
NLP-50-1	SLENFWRNIHLQMPS
NLP-50-2	TEGLSRASANAYYRL
NLP-51-1	SQTQEANIQPFIRF
NLP-52-1	GDVKSVFFSPFRMV
NLP-54-1	GRELF
NLP-54-2	ANELF
NLP-58-1	SGPSSASEGEAYAFPGLRGLR
NLP-58-2	VPMMSLKGLR
NLP-58-3	DPTYHKRVPMMSLKGLR
NLP-6-1	APKQMVFGF
NLP-6-2	YKPRSFAMGF
NLP-6-3	AAMRSFNMGF
NLP-6-4	LIMGL
NLP-6-5	MAAPKQMVFGF
NLP-62-1	CFFNPITCY
NLP-62-2	RVEIIERNRCFFNPITCY
NLP-64-1	PCYYSPIQCLI
NLP-64-2	FKPCYYSPIQCLI
NLP-66-1	SIDEDFSNCFLSPVQCMLPSS
NLP-67-1	NCYFSPIQCLFT
NLP-67-2	SYPRNCYFSPIQCLFT
NLP-7-1	QADFDDPRMFTSSF
NLP-7-2	SMDDLDDPRLMTMSF
NLP-7-3	MILPSLADLHRYTMYD
NLP-7-4	LYLKQADFDDPRMFTSSF
NLP-7-5	GSDIDDPRFFSGAF
NLP-71-1	NCYFSPIQCVLMERR
NLP-71-2	AHNIDTRALNQFKNCYFSPIQCVLMERR
NLP-72-1	PALLSRY
NLP-72-2	AVLPRY
NLP-73-1	FMSFAGP
NLP-73-2	NRQCLLNAGLSQGCDFSDLLHAQTQA
NLP-73-3	NRQCLLNAGLSQGCDFSDLLHAQTQARKFMSFAGP
NLP-8-1	AFDRFDNSGVFSFGA
NLP-8-2	AFDRMDNSDFFGA
NLP-8-3	SFDRMGGTEFGLM
NLP-8-4	YPYLIFPASPSSGDSRRLV
NLP-8-5	PYLIFPASPSSGDSRRLV
NLP-8-6	PYLIFPASPSSGDS
NLP-8-7	YPYLIFPASPSSGDS
NLP-8-8	FDRYDDETAYGYGFDNHIF
NLP-9-1	GGARAFYGFYNAGNS
NLP-9-2	GGGRAFNHNANLFRFD
NLP-9-3	GGGRAFAGSWSPYLE
NLP-9-4	GGGRAFAGSWSPYLERFYDY
NLP-9-5	TPIAEAQGAPEDVDDRRELE
NLP-9-6	TPIAEAQGAPEDVDD
NTC-1-1	CFLNSCPYRRY
PDF-1-1	SNAELINGLIGMDLGKLSAV
PDF-1-2	SNAELINGLLSMNLNKLSGA
PDF-1-3	SPLLYRAPQMYDDVQFV
PDF-1-4	SPLLYRAPQYQMYDDVQFV
pyroFLP-10-1	PKARSGYIRF
pyroFLP-18-2	MPGVLRF
pyroFLP-18-4	IPGVLRF
pyroFLP-23-2	GHPEFMSQIAPPRRNDFLRF
pyroFLP-26-5	FNADDLTLRF
pyroFLP-27-2	PIDEERPIFME
pyroFLP-27-3	ASAFGDIIGELKGKGLGGRMRF
pyroFLP-27-4	PIDEERPIFMERREASAFGDIIGELKGKGLGGRMRF
pyroFLP-3-3	AEEPLGTMRF
pyroFLP-3-6	DGNAPFGTMKF
pyroNLP-13-3	PSYDRDIMSF
pyroNLP-17-2	QEYVQFPNEGVVPCESCNLGTLMRI
pyroNLP-17-3	MSRQQEYVQFPNEGVVPCESCNLGTLMRI
pyroNLP-21-10	YTSELEEDE
pyroNLP-24-1	WGGGPYGGYGP
pyroNLP-24-8	WGGGPYGGYGPRGYGGGYGG
pyroNLP-25-1	WGGGYGNPYGGY
pyroNLP-25-2	WGGGWNN
pyroNLP-25-3	WGGGWNNGGGYGNPYGGY
pyroNLP-26-1	FGFGGQQSFG
pyroNLP-26-8	FGFGGQQSFGGRGGQFGGMQRGGFNGN
pyroNLP-27-1	WGYGGMPYGGYGGMGGYGMGGYGMGY
pyroNLP-28-29-30-31-1	WGYGGY
pyroNLP-28-29-5	WGYGGYGRGYGGYGGYGRGMYGGY
pyroNLP-30-6	WGYGGYGRGYGGYGGYGRGYGGY
pyroNLP-31-6	WGYGGYGRGYGGYGGYGRGYGGYGGY
pyroNLP-33-2	WGYGGPYGGYGGGYGGGPWGYGGGW
pyroNLP-39-1	VPNFQADNVPEAGGRV
pyroNLP-39-2	VPNFQADNVPEAG
pyroNLP-40-3	QPAAADTFLGFVPQ
pyroNLP-47-1	MTFTDQWT

### Sheet: agonist pairs
GPCR name	Peptide name	agonist
AEX-2-1	NLP-40-2	TRUE
CKR-1-1	NLP-12-1	TRUE
CKR-1-1	NLP-12-2	TRUE
CKR-2-1	NLP-12-1	TRUE
CKR-2-1	NLP-12-2	TRUE
DMSR-1-1	FLP-1-6	TRUE
DMSR-1-1	FLP-10-1	TRUE
DMSR-1-1	FLP-11-1	TRUE
DMSR-1-1	FLP-11-2	TRUE
DMSR-1-1	FLP-11-3	TRUE
DMSR-1-1	FLP-11-4	TRUE
DMSR-1-1	FLP-12-1	TRUE
DMSR-1-1	FLP-12-2	TRUE
DMSR-1-1	FLP-13-1	TRUE
DMSR-1-1	FLP-13-2	TRUE
DMSR-1-1	FLP-13-3	TRUE
DMSR-1-1	FLP-13-4	TRUE
DMSR-1-1	FLP-13-5	TRUE
DMSR-1-1	FLP-13-6	TRUE
DMSR-1-1	FLP-13-7	TRUE
DMSR-1-1	FLP-14-2	TRUE
DMSR-1-1	FLP-16-1	TRUE
DMSR-1-1	FLP-16-2	TRUE
DMSR-1-1	FLP-17-1	TRUE
DMSR-1-1	FLP-17-2	TRUE
DMSR-1-1	FLP-17-3	TRUE
DMSR-1-1	FLP-17-4	TRUE
DMSR-1-1	FLP-19-1	TRUE
DMSR-1-1	FLP-19-2	TRUE
DMSR-1-1	FLP-21-1	TRUE
DMSR-1-1	FLP-23-3	TRUE
DMSR-1-1	FLP-24-1	TRUE
DMSR-1-1	FLP-25-1	TRUE
DMSR-1-1	FLP-25-2	TRUE
DMSR-1-1	FLP-26-5	TRUE
DMSR-1-1	FLP-28-1	TRUE
DMSR-1-1	FLP-32-1	TRUE
DMSR-1-1	FLP-33-2	TRUE
DMSR-1-1	FLP-4-1	TRUE
DMSR-1-1	FLP-4-2	TRUE
DMSR-1-1	FLP-5-1	TRUE
DMSR-1-1	FLP-5-2	TRUE
DMSR-1-1	FLP-5-3	TRUE
DMSR-1-1	FLP-8-1	TRUE
DMSR-1-1	FLP-8-2	TRUE
DMSR-1-1	FLP-9-1	TRUE
DMSR-1-1	FLP-9-2	TRUE
DMSR-1-1	pyroFLP-10-1	TRUE
DMSR-1-2	FLP-1-6	TRUE
DMSR-1-2	FLP-10-1	TRUE
DMSR-1-2	FLP-11-1	TRUE
DMSR-1-2	FLP-11-2	TRUE
DMSR-1-2	FLP-11-3	TRUE
DMSR-1-2	FLP-12-1	TRUE
DMSR-1-2	FLP-12-2	TRUE
DMSR-1-2	FLP-13-1	TRUE
DMSR-1-2	FLP-13-2	TRUE
DMSR-1-2	FLP-13-3	TRUE
DMSR-1-2	FLP-13-4	TRUE
DMSR-1-2	FLP-13-5	TRUE
DMSR-1-2	FLP-13-6	TRUE
DMSR-1-2	FLP-13-7	TRUE
DMSR-1-2	FLP-14-2	TRUE
DMSR-1-2	FLP-16-1	TRUE
DMSR-1-2	FLP-16-2	TRUE
DMSR-1-2	FLP-17-1	TRUE
DMSR-1-2	FLP-17-2	TRUE
DMSR-1-2	FLP-17-3	TRUE
DMSR-1-2	FLP-17-4	TRUE
DMSR-1-2	FLP-19-1	TRUE
DMSR-1-2	FLP-19-2	TRUE
DMSR-1-2	FLP-2-2	TRUE
DMSR-1-2	FLP-21-1	TRUE
DMSR-1-2	FLP-23-3	TRUE
DMSR-1-2	FLP-24-1	TRUE
DMSR-1-2	FLP-25-1	TRUE
DMSR-1-2	FLP-25-2	TRUE
DMSR-1-2	FLP-26-5	TRUE
DMSR-1-2	FLP-28-1	TRUE
DMSR-1-2	FLP-3-8	TRUE
DMSR-1-2	FLP-32-1	TRUE
DMSR-1-2	FLP-33-2	TRUE
DMSR-1-2	FLP-4-1	TRUE
DMSR-1-2	FLP-4-2	TRUE
DMSR-1-2	FLP-5-1	TRUE
DMSR-1-2	FLP-5-2	TRUE
DMSR-1-2	FLP-5-3	TRUE
DMSR-1-2	FLP-6-2	TRUE
DMSR-1-2	FLP-8-1	TRUE
DMSR-1-2	FLP-8-2	TRUE
DMSR-1-2	FLP-9-1	TRUE
DMSR-1-2	FLP-9-2	TRUE
DMSR-1-2	pyroFLP-10-1	TRUE
DMSR-2-1	NLP-13-1	TRUE
DMSR-2-1	NLP-13-2	TRUE
DMSR-2-1	NLP-13-4	TRUE
DMSR-2-1	NLP-13-5	TRUE
DMSR-2-1	NLP-13-6	TRUE
DMSR-2-1	NLP-13-7	TRUE
DMSR-2-1	pyroNLP-13-3	TRUE
DMSR-3-1	FLP-14-1	TRUE
DMSR-3-1	FLP-14-2	TRUE
DMSR-5-1	FLP-1-1	TRUE
DMSR-5-1	FLP-1-10	TRUE
DMSR-5-1	FLP-1-2	TRUE
DMSR-5-1	FLP-1-3	TRUE
DMSR-5-1	FLP-1-4	TRUE
DMSR-5-1	FLP-1-5	TRUE
DMSR-5-1	FLP-1-6	TRUE
DMSR-5-1	FLP-1-7	TRUE
DMSR-6-1	FLP-1-1	TRUE
DMSR-6-1	FLP-1-10	TRUE
DMSR-6-1	FLP-1-2	TRUE
DMSR-6-1	FLP-1-3	TRUE
DMSR-6-1	FLP-1-4	TRUE
DMSR-6-1	FLP-1-5	TRUE
DMSR-6-1	FLP-1-6	TRUE
DMSR-6-1	FLP-1-7	TRUE
DMSR-7-1	FLP-1-1	TRUE
DMSR-7-1	FLP-1-10	TRUE
DMSR-7-1	FLP-1-2	TRUE
DMSR-7-1	FLP-1-3	TRUE
DMSR-7-1	FLP-1-4	TRUE
DMSR-7-1	FLP-1-5	TRUE
DMSR-7-1	FLP-1-6	TRUE
DMSR-7-1	FLP-1-7	TRUE
DMSR-7-1	FLP-1-8	TRUE
DMSR-7-1	FLP-1-9	TRUE
DMSR-7-1	FLP-10-1	TRUE
DMSR-7-1	FLP-11-1	TRUE
DMSR-7-1	FLP-11-2	TRUE
DMSR-7-1	FLP-11-3	TRUE
DMSR-7-1	FLP-11-4	TRUE
DMSR-7-1	FLP-12-1	TRUE
DMSR-7-1	FLP-12-2	TRUE
DMSR-7-1	FLP-13-1	TRUE
DMSR-7-1	FLP-13-2	TRUE
DMSR-7-1	FLP-13-3	TRUE
DMSR-7-1	FLP-13-4	TRUE
DMSR-7-1	FLP-13-5	TRUE
DMSR-7-1	FLP-13-6	TRUE
DMSR-7-1	FLP-13-7	TRUE
DMSR-7-1	FLP-14-2	TRUE
DMSR-7-1	FLP-15-3	TRUE
DMSR-7-1	FLP-16-2	TRUE
DMSR-7-1	FLP-17-4	TRUE
DMSR-7-1	FLP-18-7	TRUE
DMSR-7-1	FLP-19-1	TRUE
DMSR-7-1	FLP-19-2	TRUE
DMSR-7-1	FLP-20-1	TRUE
DMSR-7-1	FLP-21-1	TRUE
DMSR-7-1	FLP-22-1	TRUE
DMSR-7-1	FLP-23-1	TRUE
DMSR-7-1	FLP-23-2	TRUE
DMSR-7-1	FLP-23-3	TRUE
DMSR-7-1	FLP-24-1	TRUE
DMSR-7-1	FLP-25-1	TRUE
DMSR-7-1	FLP-26-2	TRUE
DMSR-7-1	FLP-27-4	TRUE
DMSR-7-1	FLP-28-1	TRUE
DMSR-7-1	FLP-3-6	TRUE
DMSR-7-1	FLP-32-1	TRUE
DMSR-7-1	FLP-33-2	TRUE
DMSR-7-1	FLP-4-1	TRUE
DMSR-7-1	FLP-4-2	TRUE
DMSR-7-1	FLP-5-1	TRUE
DMSR-7-1	FLP-5-2	TRUE
DMSR-7-1	FLP-5-3	TRUE
DMSR-7-1	FLP-6-2	TRUE
DMSR-7-1	FLP-7-1	TRUE
DMSR-7-1	FLP-7-2	TRUE
DMSR-7-1	FLP-7-3	TRUE
DMSR-7-1	FLP-7-5	TRUE
DMSR-7-1	FLP-8-1	TRUE
DMSR-7-1	FLP-8-2	TRUE
DMSR-7-1	FLP-9-1	TRUE
DMSR-7-1	FLP-9-2	TRUE
DMSR-7-1	pyroFLP-23-2	TRUE
DMSR-7-1	pyroFLP-3-3	TRUE
DMSR-8-2	FLP-12-1	TRUE
DMSR-8-2	FLP-12-2	TRUE
EGL-6-1	FLP-10-1	TRUE
EGL-6-1	FLP-12-1	TRUE
EGL-6-1	FLP-17-1	TRUE
EGL-6-1	FLP-17-2	TRUE
EGL-6-1	FLP-17-3	TRUE
EGL-6-1	FLP-17-4	TRUE
EGL-6-1	FLP-4-1	TRUE
EGL-6-1	FLP-4-2	TRUE
EGL-6-1	FLP-5-1	TRUE
EGL-6-1	FLP-5-2	TRUE
EGL-6-1	FLP-5-3	TRUE
EGL-6-1	FLP-6-1	TRUE
EGL-6-1	FLP-6-2	TRUE
EGL-6-1	FLP-8-1	TRUE
EGL-6-1	FLP-8-2	TRUE
EGL-6-1	FLP-9-1	TRUE
EGL-6-1	FLP-9-2	TRUE
EGL-6-1	pyroFLP-10-1	TRUE
EGL-6-2	FLP-10-1	TRUE
EGL-6-2	FLP-12-1	TRUE
EGL-6-2	FLP-12-2	TRUE
EGL-6-2	FLP-17-1	TRUE
EGL-6-2	FLP-17-2	TRUE
EGL-6-2	FLP-17-3	TRUE
EGL-6-2	FLP-17-4	TRUE
EGL-6-2	FLP-4-1	TRUE
EGL-6-2	FLP-4-2	TRUE
EGL-6-2	FLP-5-1	TRUE
EGL-6-2	FLP-5-2	TRUE
EGL-6-2	FLP-5-3	TRUE
EGL-6-2	FLP-6-1	TRUE
EGL-6-2	FLP-6-2	TRUE
EGL-6-2	FLP-8-1	TRUE
EGL-6-2	FLP-8-2	TRUE
EGL-6-2	FLP-9-1	TRUE
EGL-6-2	FLP-9-2	TRUE
EGL-6-2	pyroFLP-10-1	TRUE
FRPR-15-1	FLP-8-1	TRUE
FRPR-16-1	FLP-3-1	TRUE
FRPR-16-1	FLP-3-2	TRUE
FRPR-16-1	FLP-3-3	TRUE
FRPR-16-1	FLP-3-4	TRUE
FRPR-16-1	FLP-3-5	TRUE
FRPR-16-1	FLP-3-7	TRUE
FRPR-16-1	FLP-3-8	TRUE
FRPR-16-1	FLP-3-9	TRUE
FRPR-16-1	NLP-23-1	TRUE
FRPR-16-1	pyroFLP-3-3	TRUE
FRPR-18-1	FLP-2-1	TRUE
FRPR-18-1	FLP-2-2	TRUE
FRPR-18-2	FLP-2-1	TRUE
FRPR-18-2	FLP-2-2	TRUE
FRPR-19-1	FLP-14-1	TRUE
FRPR-19-1	FLP-8-1	TRUE
FRPR-19-2	FLP-14-1	TRUE
FRPR-19-2	FLP-8-1	TRUE
FRPR-3-1	FLP-20-1	TRUE
FRPR-3-1	FLP-20-2	TRUE
FRPR-3-1	FLP-20-3	TRUE
FRPR-4-1	FLP-13-1	TRUE
FRPR-4-1	FLP-13-2	TRUE
FRPR-4-1	FLP-13-3	TRUE
FRPR-4-1	FLP-13-4	TRUE
FRPR-4-1	FLP-13-5	TRUE
FRPR-4-1	FLP-13-6	TRUE
FRPR-4-1	FLP-13-7	TRUE
FRPR-6-1	FLP-33-1	TRUE
FRPR-6-1	FLP-33-2	TRUE
FRPR-7-1	FLP-1-1	TRUE
FRPR-7-1	FLP-1-10	TRUE
FRPR-7-1	FLP-1-2	TRUE
FRPR-7-1	FLP-1-3	TRUE
FRPR-7-1	FLP-1-4	TRUE
FRPR-7-1	FLP-1-5	TRUE
FRPR-7-1	FLP-1-6	TRUE
FRPR-7-1	FLP-1-7	TRUE
FRPR-7-2	FLP-1-1	TRUE
FRPR-7-2	FLP-1-10	TRUE
FRPR-7-2	FLP-1-2	TRUE
FRPR-7-2	FLP-1-3	TRUE
FRPR-7-2	FLP-1-4	TRUE
FRPR-7-2	FLP-1-5	TRUE
FRPR-7-2	FLP-1-6	TRUE
FRPR-7-2	FLP-1-7	TRUE
FRPR-8-1	FLP-10-1	TRUE
FRPR-8-1	FLP-11-1	TRUE
FRPR-8-1	FLP-11-2	TRUE
FRPR-8-1	FLP-11-3	TRUE
FRPR-8-1	FLP-12-1	TRUE
FRPR-8-1	FLP-12-2	TRUE
FRPR-8-1	FLP-13-1	TRUE
FRPR-8-1	FLP-13-2	TRUE
FRPR-8-1	FLP-13-3	TRUE
FRPR-8-1	FLP-13-4	TRUE
FRPR-8-1	FLP-13-5	TRUE
FRPR-8-1	FLP-13-6	TRUE
FRPR-8-1	FLP-13-7	TRUE
FRPR-8-1	FLP-14-1	TRUE
FRPR-8-1	FLP-14-2	TRUE
FRPR-8-1	FLP-15-1	TRUE
FRPR-8-1	FLP-16-1	TRUE
FRPR-8-1	FLP-16-2	TRUE
FRPR-8-1	FLP-17-1	TRUE
FRPR-8-1	FLP-17-2	TRUE
FRPR-8-1	FLP-17-3	TRUE
FRPR-8-1	FLP-17-4	TRUE
FRPR-8-1	FLP-19-1	TRUE
FRPR-8-1	FLP-19-2	TRUE
FRPR-8-1	FLP-2-1	TRUE
FRPR-8-1	FLP-20-3	TRUE
FRPR-8-1	FLP-23-3	TRUE
FRPR-8-1	FLP-25-2	TRUE
FRPR-8-1	FLP-28-1	TRUE
FRPR-8-1	FLP-32-1	TRUE
FRPR-8-1	FLP-4-1	TRUE
FRPR-8-1	FLP-4-2	TRUE
FRPR-8-1	FLP-6-2	TRUE
FRPR-8-1	FLP-7-1	TRUE
FRPR-8-1	FLP-7-2	TRUE
FRPR-8-1	FLP-7-3	TRUE
FRPR-8-1	FLP-8-1	TRUE
FRPR-8-1	FLP-8-2	TRUE
FRPR-8-1	FLP-9-1	TRUE
FRPR-8-1	FLP-9-2	TRUE
FRPR-8-1	pyroFLP-10-1	TRUE
FRPR-9-1	FLP-19-1	TRUE
FRPR-9-1	FLP-19-2	TRUE
FRPR-9-2	FLP-19-1	TRUE
FRPR-9-2	FLP-19-2	TRUE
GNRR-1-1	pyroNLP-47-1	TRUE
GNRR-3-1	NLP-2-2	TRUE
GNRR-3-1	NLP-2-3	TRUE
GNRR-3-1	NLP-22-1	TRUE
GNRR-3-1	NLP-23-2	TRUE
GNRR-6-1	NLP-2-1	TRUE
GNRR-6-1	NLP-2-2	TRUE
GNRR-6-1	NLP-2-3	TRUE
GNRR-6-1	NLP-22-1	TRUE
GNRR-6-1	NLP-23-2	TRUE
NMUR-1-1	NLP-44-1	TRUE
NMUR-1-1	NLP-44-2	TRUE
NMUR-1-1	NLP-44-3	TRUE
NMUR-2-1	NLP-44-1	TRUE
NMUR-2-1	NLP-44-2	TRUE
NMUR-2-1	NLP-44-3	TRUE
NPR-1-1	FLP-21-1	TRUE
NPR-10-1	FLP-18-1	TRUE
NPR-10-1	FLP-18-2	TRUE
NPR-10-1	FLP-18-3	TRUE
NPR-10-1	FLP-18-4	TRUE
NPR-10-1	FLP-18-5	TRUE
NPR-10-1	FLP-18-6	TRUE
NPR-10-1	FLP-18-7	TRUE
NPR-10-1	FLP-18-8	TRUE
NPR-10-1	FLP-3-1	TRUE
NPR-10-1	FLP-3-2	TRUE
NPR-10-1	FLP-3-3	TRUE
NPR-10-1	FLP-3-4	TRUE
NPR-10-1	FLP-3-5	TRUE
NPR-10-1	FLP-3-7	TRUE
NPR-10-1	FLP-3-8	TRUE
NPR-10-1	FLP-3-9	TRUE
NPR-10-1	pyroFLP-18-2	TRUE
NPR-10-1	pyroFLP-18-4	TRUE
NPR-10-1	pyroFLP-3-3	TRUE
NPR-11-1	FLP-21-1	TRUE
NPR-11-1	FLP-27-1	TRUE
NPR-11-1	FLP-27-3	TRUE
NPR-11-1	FLP-27-4	TRUE
NPR-11-1	FLP-34-1	TRUE
NPR-11-1	FLP-34-2	TRUE
NPR-11-1	FLP-34-3	TRUE
NPR-11-1	FLP-34-4	TRUE
NPR-11-1	pyroFLP-27-3	TRUE
NPR-11-1	pyroFLP-27-4	TRUE
NPR-12-1	FLP-33-1	TRUE
NPR-13-1	FLP-18-7	TRUE
NPR-2-1	FLP-21-1	TRUE
NPR-2-2	FLP-21-1	TRUE
NPR-22-1	FLP-1-8	TRUE
NPR-22-1	FLP-1-9	TRUE
NPR-22-1	FLP-11-1	TRUE
NPR-22-1	FLP-11-2	TRUE
NPR-22-1	NLP-72-1	TRUE
NPR-22-1	NLP-72-2	TRUE
NPR-24-1	NLP-62-1	TRUE
NPR-3-1	FLP-15-1	TRUE
NPR-3-1	FLP-15-2	TRUE
NPR-3-1	FLP-15-3	TRUE
NPR-32-2	NLP-64-2	TRUE
NPR-35-1	NLP-10-1	TRUE
NPR-35-1	NLP-10-2	TRUE
NPR-35-1	NLP-10-3	TRUE
NPR-35-1	NLP-10-4	TRUE
NPR-37-1	NLP-17-1	TRUE
NPR-37-1	pyroNLP-17-2	TRUE
NPR-37-1	pyroNLP-17-3	TRUE
NPR-37-2	NLP-17-1	TRUE
NPR-37-2	pyroNLP-17-2	TRUE
NPR-37-2	pyroNLP-17-3	TRUE
NPR-39-1	FLP-14-1	TRUE
NPR-39-1	FLP-8-1	TRUE
NPR-4-1	FLP-18-1	TRUE
NPR-4-1	FLP-18-2	TRUE
NPR-4-1	FLP-18-3	TRUE
NPR-4-1	FLP-18-4	TRUE
NPR-4-1	FLP-18-5	TRUE
NPR-4-1	FLP-18-6	TRUE
NPR-4-1	FLP-18-7	TRUE
NPR-4-1	FLP-18-8	TRUE
NPR-4-1	pyroFLP-18-2	TRUE
NPR-4-1	pyroFLP-18-4	TRUE
NPR-40-1	FLP-14-1	TRUE
NPR-40-1	FLP-8-1	TRUE
NPR-41-1	NLP-13-1	TRUE
NPR-41-1	NLP-13-2	TRUE
NPR-41-1	NLP-13-4	TRUE
NPR-41-1	NLP-13-5	TRUE
NPR-41-1	NLP-13-6	TRUE
NPR-41-1	NLP-13-7	TRUE
NPR-41-1	pyroNLP-13-3	TRUE
NPR-42-1	NLP-3-3	TRUE
NPR-43-1	pyroNLP-17-2	TRUE
NPR-43-1	pyroNLP-17-3	TRUE
NPR-5-1	FLP-18-1	TRUE
NPR-5-1	FLP-18-2	TRUE
NPR-5-1	FLP-18-3	TRUE
NPR-5-1	FLP-18-4	TRUE
NPR-5-1	FLP-18-5	TRUE
NPR-5-1	FLP-18-6	TRUE
NPR-5-1	FLP-18-7	TRUE
NPR-5-1	FLP-18-8	TRUE
NPR-5-1	pyroFLP-18-2	TRUE
NPR-5-1	pyroFLP-18-4	TRUE
NPR-5-3	FLP-18-1	TRUE
NPR-5-3	FLP-18-2	TRUE
NPR-5-3	FLP-18-3	TRUE
NPR-5-3	FLP-18-4	TRUE
NPR-5-3	FLP-18-5	TRUE
NPR-5-3	FLP-18-6	TRUE
NPR-5-3	FLP-18-7	TRUE
NPR-5-3	FLP-18-8	TRUE
NPR-5-3	pyroFLP-18-2	TRUE
NPR-5-3	pyroFLP-18-4	TRUE
NPR-6-1	FLP-26-2	TRUE
NPR-8-1	FLP-27-1	TRUE
NPR-8-1	FLP-27-3	TRUE
NPR-8-1	FLP-27-4	TRUE
NPR-8-1	pyroFLP-27-3	TRUE
NPR-8-1	pyroFLP-27-4	TRUE
NPR-8-2	FLP-27-1	TRUE
NPR-8-2	FLP-27-3	TRUE
NPR-8-2	FLP-27-4	TRUE
NPR-8-2	pyroFLP-27-3	TRUE
NPR-8-2	pyroFLP-27-4	TRUE
NTR-1-1	FLP-8-1	TRUE
NTR-1-1	NTC-1-1	TRUE
PDFR-1-1	NLP-37-1	TRUE
PDFR-1-1	PDF-1-1	TRUE
PDFR-1-1	PDF-1-2	TRUE
SEB-3-1	NLP-49-2	TRUE
SPRR-1-1	NLP-42-1	TRUE
SPRR-1-1	NLP-42-2	TRUE
SPRR-2-1	NLP-38-1	TRUE
SPRR-2-1	NLP-38-2	TRUE
SPRR-2-1	NLP-38-3	TRUE
SPRR-2-1	NLP-38-4	TRUE
SPRR-2-1	NLP-38-6	TRUE
TKR-1-1	NLP-58-1	TRUE
TKR-1-1	NLP-58-2	TRUE
TKR-1-1	NLP-58-3	TRUE
TKR-2-1	NLP-58-1	TRUE
TKR-2-1	NLP-58-2	TRUE
TKR-2-1	NLP-58-3	TRUE
TRHR-1-1	NLP-54-1	TRUE
TRHR-1-1	NLP-54-2	TRUE

### Sheet: Additional C. elegans peptides
Peptide name	Peptide sequence
NLP-53-1	NQGAGSVSLDSLASLPMLRY
NLP-55-1	SGQLRALAGSRNCFFSPVNCIITHDINSY
NLP-55-2	NCFFSPVNCIITHDINSY
NLP-56-1	SSIMTDDVEPPQLLTRQL
NLP-56-2	SFPYSVSFYRMLGHDRQL
NLP-56-3	SDGLRGSFYWARIRLPLQIL
NLP-56-4	SDGLRGYACRFKFCRIYDA
NLP-56-5	SDGLRGSFYWARFVVCQPVLVI
NLP-57-1	SPIHGIWNNLPAPPQ
NLP-57-2	VYGFYNYLPKEEDDRD
NLP-57-3	NTILLLTPNEDYVE
NLP-59-1	LDGIDTQLS
NLP-59-2	LVILSARGF
NLP-60-1	NLATGRASLRPSA
NLP-61-1	WSRREPSI
NLP-61-2	EPSIRFF
NLP-63-1	IFSRKFW
NLP-65-1	DGLPSFYDIR
NLP-65-2	GLPSAYDIR
NLP-68-1	GVDPMSIPRLIKEPPL
NLP-68-2	GDVVYPSAAKQTVPLVRVREPPL
NLP-69-1	LHRIGGNIVM
NLP-70-1	WYEWNNDMEIT
NLP-70-2	WYDWQNVPHALQQ
SNET-1-1	LDCRKFSFAPACRGIML
